# *Pseudomonas aeruginosa* R-bodies deliver an ADP deaminase toxin

**DOI:** 10.64898/2026.10.21.760852

**Authors:** Devin T. King-Roberts, Kiavash Garakani, Thomas Y. Tao, Hsin-Cheng Lin, Joshua Powell, Tongxin Wu, Eugenia J. Lee, Tiffany M. Yang, Mariia Serebriakova, Alexa Price-Whelan, Virginia W. Cornish, Liang Tong, Lars E.P. Dietrich

**Affiliations:** Department of Biological Sciences, Columbia University; New York, NY USA; Integrated Program in Cellular, Molecular, and Biomedical Studies, Columbia University Medical Center; New York, NY USA; Department of Chemistry, Barnard College; New York, NY USA; Department of Chemistry, Columbia University; New York, NY USA; Department of Systems Biology, Columbia University; New York, NY USA

## Abstract

Diverse bacteria produce proteinaceous polymeric coils called R-bodies (“refractile bodies”), which extend into ∼10 µm-long needles in response to environmental triggers. It has been proposed that R-bodies deliver toxins intracellularly after such bacteria are ingested by eukaryotes, but intra-host extension of R-bodies has not been directly observed and these toxins remain unidentified. We use *Pseudomonas aeruginosa* PA14 and *Dictyostelium discoideum* to show that R-bodies extend within amoebae. We also identify a novel toxin, DeaR (<u>de</u>aminase <u>a</u>ssociated with the <u>R</u>-body), which contributes to predation resistance and forms a near-megadalton dodecamer with ADP deaminase activity that alters purine metabolism. Our findings elucidate the molecular basis of R-body-mediated toxicity during PA14 infection and provide a paradigm for understanding the potential of <u>c</u>ytotoxic <u>e</u>ffectors <u>d</u>elivered by <u>R</u>-bodies (CEDRs) in interkingdom interactions.
