## Supplementary material for "*Pseudomonas aeruginosa* R-bodies deliver an ADP deaminase toxin": data S2: EX01562_IP-NEG-Named+Formula-MA.txt

Feature	20251112-EX01562-A049-IN0016-S00084034-9-N	20251112-EX01562-A049-IN0016-S00084029-4-N	20251112-EX01562-A049-IN0016-S00084030-5-N	20251112-EX01562-A049-IN0016-S00084032-7-N	20251112-EX01562-A049-IN0016-S00084031-6-N	20251112-EX01562-A049-IN0016-S00084033-8-N
	Dox	No Dox	No Dox	Dox	No Dox	Dox
2-Hydroxybutyrate	1022432	1104276	1202573	1107201	1123087	993628
3-Hydroxybutyrate	1093456	1061922	1076339	954150	1219573	1234564
6-Phosphogluconic acid	779468	368434	323765	476982	441445	558155
Acetylphosphate	83578	52342	42690	68311	32658	44673
Adenosine	36828	29956	26547	29279	28308	20032
ADP	273594	704063	3014356	3551819	1775555	2396550
Alanine	564595	567555	544582	557145	520842	529317
AMP	15347	41408	569762	854546	262366	498257
Aspartic acid	3899839	4429429	3754129	3432659	3482182	2804153
ATP	15492442	16282497	15863019	14645305	13595205	12732579
Azelaic acid {NEG}	51254	39134	61220	64663	62723	39724
Citric acid/Isocitric acid	183185878	181141463	180358372	177717298	181624051	179894790
Citrulline	25484	20410	22957	25823	18694	19750
CMP	89274	14861	93016	167612	177223	276082
Creatine	433108	463223	397608	429093	382273	376198
Creatinine	25860	22004	29519	27240	25630	26332
Deoxyuridine	47503	61789	68338	46509	54039	44962
Dihydroxyacetone phosphate	5813875	2196339	2062534	2812221	2337585	3449461
Fructose 1,6-bisphosphate	533314	444181	515781	635684	310520	455530
GDP	33783	41166	126679	388845	80415	229414
Gluconic acid	6979950	5203646	5783440	8014085	4985806	6173108
Glutamic acid	32798555	27276082	30220731	33368611	25883962	27581612
Glutamine	2167523	2040479	2222672	2192228	1699388	1861927
Glutathione	87714296	80100534	76868605	84300595	73820037	77552543
Glyceric acid	142970	177388	99338	93745	99503	78950
GMP	104065	24599	31987	163302	84548	168108
GTP	3913137	1490716	1237750	2981514	1108141	2675925
Hexose	2691469	2480478	2526075	2348116	2269299	2165202
Histidine	606918	479261	527242	657217	454113	536171
IMP	2490182	15629	16013	2226856	16305	2344399
Inosine	552972	385659	303005	1205983	160677	457509
Lactic acid	5861001	5656994	4662513	5269968	4979640	5170220
Leucine/Isoleucine	54861251	49747025	51975873	53859285	46993062	48538056
Levulinic acid	84710	54987	86235	68241	91026	158770
Malic acid	12229908	11427227	11206539	10734713	11944702	11815621
Medronic acid-9.7	17186675	18009179	16492327	17547946	18637982	17791783
Methionine	4547628	4248259	4654856	4465078	4239933	4209297
N-acetyl-D-glucosamine 1-phosphate	194852	242422	212710	359394	121492	213004
NAD+	2073138	1676800	1759367	2073612	1472085	1755653
NADH	10242	5360	2802	6009	6498	7127
NADP+	159282	101096	106619	157557	88933	134864
Ornithine	118185	87611	96734	75164	78592	73008
Oxidized glutathione	9038707	6712677	7152952	7140098	5332349	5417830
Oxoglutaric acid	581023	617804	627318	573135	548156	588945
Pantothenic acid	16676532	12494426	13614317	15701775	10980827	12871995
Pentose 5-phosphate	616593	438318	318394	520105	223356	318038
Phenylalanine	4988111	5041634	5756931	4780518	4731254	4335781
Phosphocreatine	497430	194434	501479	572294	472515	491533
Proline	522203	405757	442322	553846	453283	468667
Pyruvic acid	1333940	1847078	1890634	2011046	1550322	1491314
Sedoheptulose 7-phosphate	329806	315232	397147	438122	155706	204357
Serine	503187	482710	509749	511354	454732	465495
sn-Glycero-3-phosphate	774991	956117	629450	630397	716405	746643
Taurine	5447687	4373600	4369432	5561059	4088041	4924309
Threonic acid	3034919	2336117	1797576	2135661	1567052	1767867
Threonine	3798754	3580565	3480851	3617045	3258312	3310304
Tryptophan	4251899	3444496	3947706	4300670	3285052	3871688
Tyrosine	18492601	15284845	16391873	18353528	13576625	15436690
UDP-glucose	6813036	5851534	5881696	6901539	5121060	5651022
UDP-glucuronic acid	3510703	2481581	2440196	2700978	1823013	2065147
UDP-N-acetylglucosamine	6127660	5242079	5201447	6070470	4476910	5033828
UNK_100.0774_13.172 [M-H]-	104517	110934	114169	112606	108477	117620
UNK_101.0264_9.675 [M-H]-	656811	553122	681053	648140	706618	538646
UNK_103.0047_9.108 [M-H]-	1174942	653157	579498	437705	1189123	1215200
UNK_107.0507_10.492 [M-H]-	142678	241191	214917	231234	243015	245473
UNK_107.0507_8.916 [M-H]-	54517	52821	54480	54169	52243	57231
UNK_110.9865_7.053 [M-H]-	.	1006554	1165582	2151230	507256	572500
UNK_111.0093_10.119 [M-H]-	43575454	48929104	40672996	50675191	54469708	33299634
UNK_112.9866_9.602 [M-H]-	383895	448448	433718	378055	446711	418136
UNK_113.0601_10.337 [M-H]-	69062	98295	108893	.	75089	149106
UNK_115.0394_10.343 [M-H]-	215067	211369	208241	202652	196880	210433
UNK_115.0764_11.661 [M-H]-	213187	201913	189684	198703	208118	169703
UNK_116.0358_6.097 [M-H]-	544508	370327	379548	568563	334561	455820
UNK_117.0184_9.5 [M-H]-	2074700	1540828	1716832	2006306	1763389	2038272
UNK_117.0545_9.388 [M-H]-	88123	161667	102242	128573	143560	120555
UNK_119.0006_9.676 [M-H]-	139367	146508	144442	142051	149610	150824
UNK_121.0299_10.46 [M-H]-	326191	306570	300810	298940	306051	296004
UNK_121.0302_10.667 [M-H]-	85792	73252	80582	86236	86844	92112
UNK_121.0521_11.094 [M-H]-	955285	947899	943396	959740	983918	982830
UNK_121.0663_10.678 [M-H]-	201906	165735	189316	167838	216168	171161
UNK_121.0664_10.245 [M-H]-	237117	268951	252706	180312	196503	184843
UNK_123.0461_8.836 [M-H]-	1627727	1989451	1995689	2149913	2044198	1813260
UNK_125.0247_9.765 [M-H]-	59439	67017	47385	90312	85800	70264
UNK_125.0617_10.246 [M-H]-	7147740	6448299	6941074	6537683	6415489	5639507
UNK_125.0621_9.586 [M-H]-	1892138	2575512	1928404	2432625	2648313	1245613
UNK_125.0623_9.435 [M-H]-	540785	.	718123	2432625	2773542	278065
UNK_126.1291_12.498 [M-H]-	115197	123327	119458	120614	114386	112352
UNK_126.1296_13.933 [M-H]-	55228	53485	55337	53634	56851	53410
UNK_126.13_14.935 [M-H]-	25895	22811	18240	24916	8626	48776
UNK_127.0773_10.971 [M-H]-	186709	192015	198096	198180	240896	215157
UNK_128.1086_12.022 [M-H]-	630957	635710	675014	618054	628397	615359
UNK_129.0201_10.126 [M-H]-	4688118	4404349	4935496	3794161	5145971	4869148
UNK_129.0551_10.716 [M-H]-	2766425	2704527	2687553	2249159	2667965	2467983
UNK_129.0925_12.447 [M-H]-	309551	287830	290516	.	293163	284489
UNK_130.0521_9.595 [M-H]-	797325	644864	690145	827352	581121	676890
UNK_131.0457_12.256 [M-H]-	571275	548633	529374	588469	543527	603325
UNK_131.0705_8.474 [M-H]-	74294	80678	81490	89173	86885	75447
UNK_131.0722_10.476 [M-H]-	2544458	2540252	2503398	2493377	2523116	2482860
UNK_131.0833_1.208 [M-H]-	90891	76374	77745	73884	69195	63970
UNK_135.046_8.947 [M-H]-	185127	189057	272207	233807	195221	281998
UNK_137.0453_11.094 [M-H]-	1422685	1381865	1373218	1396549	1437165	1429789
UNK_137.0617_10.267 [M-H]-	3332067	3272405	3326349	3333972	3303105	3315246
UNK_137.0625_9.642 [M-H]-	453343	455117	510238	445773	487739	425566
UNK_138.0564_2.501 [M-H]-	123458	152359	120978	130146	100465	105321
UNK_139.0033_10.413 [M-H]-	82811	112669	175520	103250	94577	105403
UNK_139.0774_10.245 [2M-H]-	1293960	1352013	1300608	1238073	1309534	2002209
UNK_139.078_9.585 [M-H]-	1653918	2393488	2435981	1690298	2626466	1761588
UNK_139.0783_9.434 [M-H]-	503123	.	2432258	555335	2626524	644143
UNK_141.018_1.188 [M-H]-	10896328	10801006	11585110	8170809	11016568	8950345
UNK_141.0547_8.825 [M-H]-	244335	252995	273423	265016	259158	257299
UNK_141.0931_12.958 [M-H]-	547450	530971	570855	537055	533147	507044
UNK_142.0674_6.781 [M-H]-	73699	70900	76865	84327	66215	70462
UNK_142.124_11.916 [M-H]-	779504	188719	496538	402414	197618	173692
UNK_142.1244_12.415 [M-H]-	318714	363813	360641	350621	227838	353087
UNK_142.1245_12.674 [M-H]-	155274	239908	221356	224108	193804	207765
UNK_143.0478_6.931 [M-H]-	1250835	1168894	1116721	1241284	1077617	1168085
UNK_143.1091_13.031 [M-H]-	6573134	6773566	6988722	6613561	6641559	6773725
UNK_145.0876_10.276 [M-H]-	98052	138928	142965	141969	141389	149925
UNK_145.088_13.245 [M-H]-	81711	80984	70851	70354	90011	77025
UNK_146.0471_4.205 [M-H]-	18503093	26775696	29584002	22559497	25813864	27495442
UNK_147.0293_10.809 [M-H]-	349209	338614	417176	413962	451340	381822
UNK_147.0441_12.259 [M-H]-	171431	176817	194154	191703	175247	176284
UNK_147.0681_9.605 [M-H]-	6115804	6844065	7061369	6515351	7320966	6577530
UNK_149.0267_8.831 [M-H]-	1733077	1767338	1917945	1753264	1859200	1739618
UNK_149.0618_10.245 [M-H]-	637662	405487	656880	602051	676388	852350
UNK_151.0405_10.314 [M-H]-	11175465	11018383	11019746	10526308	13275040	10963004
UNK_154.0287_1.921 [M-H]-	613957	474860	508507	693340	461216	587481
UNK_154.1229_11.515 [M-H]-	290788	287808	309990	267011	307000	287907
UNK_155.047_8.486 [M-H]-	164310	190313	153701	260110	147055	179881
UNK_156.1032_11.607 [M-H]-	2060600	2078235	2131943	2195405	2235608	2080302
UNK_156.104_12.832 [M-H]-	848888	870501	859379	851845	863696	853399
UNK_157.0356_10.775 [M-H]-	260768	280576	285185	301114	292618	298746
UNK_159.0674_8.638 [M-H]-	80421	122075	104633	48110	87717	72845
UNK_159.1046_10.613 [M-H]-	1299563	1321330	1317420	1245033	1317562	1298762
UNK_161.0477_9.566 [M-H]-	648915	756514	668404	619885	686826	663388
UNK_163.0276_9.487 [M-H]-	3984421	4265313	7583536	6944637	7904668	4173225
UNK_165.0431_5.151 [M-H]-	599286	467685	521068	671906	403928	531579
UNK_165.0571_9.641 [M-H]-	223295	271648	308048	195803	205124	232787
UNK_167.0686_9.988 [M-H]-	901355	991460	568562	969630	946620	1021529
UNK_167.1453_13.02 [M-H]-	299515	283301	296778	280491	288766	291704
UNK_168.0437_1.743 [M-H]-	8549436	7216881	7207270	10791621	8382810	9673611
UNK_168.9835_9.713 [M-H]-	120327	78485	79357	123914	65927	97048
UNK_169.125_13.799 [M-H]-	541795	547641	537671	548188	548052	541768
UNK_170.0845_10.654 [M-H]-	95370	92987	91826	90184	96125	92866
UNK_170.1558_12.378 [M-H]-	481781	510260	488117	494406	502135	510419
UNK_171.141_14.188 [M-H]-	402392	431482	399790	418070	447021	429779
UNK_172.1359_0.42 [M-H]-	154907	150019	154621	164230	150035	147487
UNK_173.0474_9.005 [M-H]-	71266	47586	47420	54393	45372	73604
UNK_173.0476_7.513 [M-H]-	193249	174259	193561	190681	191907	191459
UNK_173.0586_6.251 [M-H]-	113719	81326	95314	135295	84826	119478
UNK_173.0821_11.608 [M-H]-	270889	274882	263076	246490	223939	234142
UNK_173.0825_10.376 [M-H]-	61336	59066	59834	64503	58947	57966
UNK_173.1057_1.211 [M-H]-	173750	151661	156664	132873	126288	118755
UNK_174.0431_9.595 [M-H]-	5161537	4214963	4531180	5373552	3761875	4398849
UNK_175.0611_10.337 [M-H]-	1635494	1629775	1636659	1591064	1657556	1622810
UNK_179.0341_11.499 [M-H]-	1068161	1067942	1093938	1043642	999979	974247
UNK_179.0369_10.475 [M-H]-	237648	222831	234453	246720	215306	225844
UNK_179.039_8.912 [M-H]-	379642	370962	387564	378535	378146	359377
UNK_182.9936_10.417 [M-H]-	278199	296721	278941	270812	266627	224403
UNK_183.0175_5.365 [M-H]-	86893	75281	95438	56885	77584	55720
UNK_184.1113_6.93 [M-H]-	214929	199847	189437	211647	193818	204327
UNK_185.0097_9.457 [M-H]-	77083	103174	91606	75526	98113	89634
UNK_185.1199_12.715 [M-H]-	373409	360485	367351	370107	368555	375116
UNK_185.1566_14.532 [M-H]-	346332	352087	347180	346576	304605	326524
UNK_186.1156_10.65 [M-H]-	68708	76099	72066	65632	73620	66807
UNK_187.0264_9.769 [M-H]-	139695	141598	125294	138689	136618	144495
UNK_187.1335_11.806 [M-H]-	74859	75921	87147	88704	91660	91915
UNK_187.1355_12.797 [M-H]-	1924492	1940816	1900930	1875225	1914902	1935629
UNK_187.1358_13.192 [M-H]-	532127	536415	519672	524898	526338	540593
UNK_187.1359_13.401 [M-H]-	129853	117643	128643	124608	132772	126810
UNK_188.0589_9.616 [M-H]-	364179	255559	246201	372694	205602	301161
UNK_189.0198_11.838 [M-H]-	351176	335722	332875	341538	265659	332432
UNK_189.053_4.116 [M-H]-	615865	456307	495965	639574	260149	516459
UNK_189.079_10.943 [M-H]-	62190	48024	65554	61474	74658	70281
UNK_190.0741_7.804 [M-H]-	384920	349638	354628	421422	327969	388342
UNK_197.034_5.372 [M-H]-	299807	249171	262806	179310	199367	181850
UNK_197.1565_13.208 [M-H]-	536052	285085	436518	585584	431167	466272
UNK_198.1884_13.406 [M-H]-	211976	226919	230035	270059	233895	254550
UNK_198.1885_13.812 [M-H]-	121611	108841	116304	116933	124308	132363
UNK_199.0249_6.538 [M-H]-	246636	233108	223237	234412	205555	223429
UNK_199.0727_7.14 [M-H]-	98828	84543	90725	94175	52373	44040
UNK_199.1727_14.852 [M-H]-	391662	371088	359609	401047	332501	389501
UNK_200.1295_11.576 [M-H]-	755231	742687	640120	541324	654663	754301
UNK_200.1315_12.591 [M-H]-	80057	73101	97480	79327	74543	105347
UNK_200.1675_13.02 [M-H]-	133125	136940	146133	139231	132913	130063
UNK_201.1258_3.765 [M-H]-	31031	36509	.	113719	31727	71799
UNK_201.1514_13.345 [M-H]-	70083	91713	79418	101447	120365	87804
UNK_202.1105_10.463 [M-H]-	361548	346487	347987	349080	351948	349857
UNK_203.0686_4.157 [M-H]-	352539	267520	306434	381408	240209	292129
UNK_203.0696_6.249 [M-H]-	80795	64167	72879	99001	62407	86272
UNK_205.0362_10.381 [M-H]-	312512	265295	311244	207466	325051	267575
UNK_206.0699_6.343 [M-H]-	81147	73836	75858	93718	66786	79639
UNK_207.0169_10.421 [M-H]-	127758	119731	120078	105831	113246	113699
UNK_207.066_11.775 [M-H]-	1090522	982643	1054480	1023199	1035783	1050627
UNK_207.0673_12.065 [M-H]-	176973	139305	142232	140176	131315	170563
UNK_209.0471_10.411 [M-H]-	238766	216782	227581	204318	194138	218926
UNK_210.1503_11.567 [M-H]-	1180049	1117641	1279308	1278588	1295299	1293785
UNK_210.1517_12.525 [M-H]-	5514960	5328586	5451737	5374486	5338285	4984000
UNK_214.108_11.479 [M-H]-	113701	106799	136656	125933	103281	124647
UNK_217.0717_14.847 [M-H]-	35553	35447	34454	32686	40483	33659
UNK_220.1335_12.203 [M-H]-	111236	164416	159573	106199	117272	112464
UNK_220.136_12.059 [M-H]-	58085	85679	81880	81653	90517	77893
UNK_221.1569_13.337 [M-H]-	562538	520099	512169	514594	520395	513331
UNK_225.0627_9.866 [M-H]-	585922	535302	562589	576480	525053	539006
UNK_225.0642_6.782 [M-H]-	159974	84740	97097	105010	89791	133016
UNK_226.9991_7.924 [M-H]-	40167	31461	41352	50722	32971	38697
UNK_227.1035_1.196 [M-H]-	261060	230842	252220	180523	202029	176141
UNK_228.1621_11.839 [M-H]-	4074859	3899196	3686675	4149741	3875384	4259802
UNK_228.1627_12.807 [M-H]-	1696291	1817307	1753619	1790165	1716288	1712525
UNK_231.0653_9.601 [M-H]-	272159	199218	213442	292940	179708	230495
UNK_231.1011_5.885 [M-H]-	86799	48021	67877	80179	61704	91671
UNK_231.1365_3.789 [M-H]-	16525	12969	.	38059	12263	26671
UNK_234.1159_12.683 [M-H]-	50650	51000	53393	47730	52363	47211
UNK_236.131_11.924 [M-H]-	179790	222859	234314	193401	174510	180824
UNK_238.1451_12.198 [M-H]-	225665	264772	224107	192948	259792	200748
UNK_238.1454_11.565 [M-H]-	117914	107201	193634	116353	114065	184765
UNK_239.1321_13.394 [M-H]-	319045	302977	306282	321143	308858	303892
UNK_241.0113_9.986 [M-H]-	50938	65846	88511	.	73148	44473
UNK_241.0138_4.383 [M-H]-	81306	219933	197557	151771	109098	110333
UNK_242.0772_1.294 [M-H]-	577091	520348	534753	677721	555222	628031
UNK_242.1423_12.379 [M-H]-	3011200	3330722	3202863	3130141	3081916	3227872
UNK_243.0984_4.932 [M-H]-	137761	90339	104428	145228	78067	107683
UNK_244.1544_11.467 [M-H]-	1674540	1697922	1660510	1730799	1855972	1636341
UNK_245.0456_5.278 [M-H]-	3811333	2607684	1631260	2852908	1626197	2110075
UNK_245.1164_7.968 [M-H]-	72298	58786	65649	88116	45271	63911
UNK_249.0562_9.998 [M-H]-	15458	11410	14343	12875	18261	17175
UNK_249.2359_12.776 [M-H]-	70595	71599	68489	69353	74821	67587
UNK_254.996_9.592 [M-H]-	22230	16209	18730	22926	15496	19072
UNK_255.11_1.206 [M-H]-	96596	88849	95232	70581	76671	68854
UNK_256.1336_6.49 [M-H]-	62533	54725	37918	14743	40633	22069
UNK_259.1355_9.209 [M-H]-	18191	19684	21353	21853	15741	18117
UNK_259.1937_13.555 [M-H]-	27106	38877	39275	39404	39011	42608
UNK_264.1251_11.755 [M-H]-	368146	361449	342839	315247	336903	328143
UNK_265.0731_11.927 [M-H]-	61569	65124	64048	67631	66912	53237
UNK_265.0881_9.278 [M-H]-	137222	134864	120126	138421	98147	125789
UNK_268.0998_1.313 [M-H]-	119305	114064	108083	101872	92882	94101
UNK_269.0479_9.24 [M-H]-	49041	51493	45673	54986	40163	49681
UNK_269.1904_13.279 [M-H]-	161457	156925	172801	177119	150814	154143
UNK_270.2442_11.591 [M-H]-	85428	83970	84763	66017	74634	84784
UNK_272.0932_6.932 [M-H]-	5189823	4570313	4480715	4947131	4390550	4539936
UNK_272.0935_9.133 [M-H]-	137772	114596	129535	108151	101199	103727
UNK_273.0403_4.439 [M-H]-	209367	580443	518314	539875	327068	556529
UNK_273.0428_8.003 [M-H]-	139387	84024	96753	164618	70841	114795
UNK_273.0716_12.299 [M-H]-	44004	45459	42226	44007	40228	37847
UNK_278.9927_7.92 [M-H]-	132858	104535	101419	108576	100066	109021
UNK_282.1713_11.768 [M-H]-	120686	135344	131610	139783	133380	146833
UNK_282.1735_11.956 [M-H]-	113412	114925	100291	103310	111884	103509
UNK_283.0752_6.732 [M-H]-	49701	22464	23718	167335	10958	27288
UNK_284.0944_1.318 [M-H]-	180644	182002	185990	174953	165610	145968
UNK_285.0771_10.573 [M-H]-	406345	271513	293970	421936	239622	322165
UNK_285.079_10.421 [M-H]-	.	42324	40044	44393	46835	42668
UNK_285.0904_6.786 [M-H]-	172147	157773	183223	180726	173081	202421
UNK_288.1216_7.185 [M-H]-	27948	18982	19446	22605	15146	21223
UNK_288.1829_11.609 [M-H]-	220556	215613	206646	196723	211357	217293
UNK_288.184_12.602 [M-H]-	82869	84086	85783	79522	98886	79536
UNK_289.1041_11.906 [M-H]-	105779	71266	105858	82306	84093	40054
UNK_294.1145_1.371 [M-H]-	36029	33214	32257	24944	25563	27945
UNK_294.2445_11.784 [M-H]-	382727	423061	412563	413270	371588	415192
UNK_295.0472_7.743 [M-H]-	243565	185256	286894	107043	193535	125703
UNK_295.0832_10.4 [M-H]-	23802	22596	18381	14750	17116	19663
UNK_299.0925_11.644 [M-H]-	51188	53949	50230	59867	51265	44015
UNK_299.2381_14.294 [M-H]-	115642	136680	.	129068	137566	216331
UNK_299.2613_15.949 [M-H]-	93597	79332	64756	67936	78365	67965
UNK_302.2491_12.408 [M-H]-	31723	33816	28308	27444	27766	28075
UNK_303.088_10.573 [M-H]-	333751	221724	224065	333382	192661	251528
UNK_307.0407_6.404 [M-H]-	152564	141940	119311	132578	130202	123520
UNK_308.1515_12.495 [M-H]-	409396	383703	401813	398885	367271	379271
UNK_308.187_11.606 [M-H]-	.	49784	48238	42073	44816	46701
UNK_312.2194_12.866 [M-H]-	164463	168054	154245	169835	166108	160240
UNK_313.1555_2.062 [M-H]-	720811	380376	350148	382120	483647	359878
UNK_314.1983_11.731 [M-H]-	78698	43493	52164	45623	72739	41783
UNK_315.0886_11.702 [M-H]-	103054	80002	81784	87441	86781	80014
UNK_315.1673_14.29 [M-H]-	28003	29192	25975	28239	28524	26812
UNK_316.1147_1.293 [M-H]-	419544	366480	401336	509297	400616	356366
UNK_316.2144_12.349 [M-H]-	85997	84054	84577	87469	84382	83158
UNK_319.0482_7.227 [M-H]-	431522	388350	412927	514382	352014	386683
UNK_320.1311_6.686 [M-H]-	104612	88990	92792	95248	75009	86828
UNK_323.1083_11.733 [M-H]-	68207	68858	65835	59290	43988	31953
UNK_325.072_10.313 [M-H]-	9878	13266	12071	13463	9963	13546
UNK_327.135_6.788 [M-H]-	155969	134637	146536	98698	103569	82972
UNK_328.109_1.831 [M-H]-	420959	404522	464542	329479	364885	308309
UNK_330.1363_7.411 [M-H]-	24175	21152	19247	23542	14174	20211
UNK_330.1932_13.626 [M-H]-	34071	45809	43115	40866	39432	39261
UNK_333.06_10.846 [M-H]-	13458	31234	38794	18585	24438	14778
UNK_333.063_4.045 [M-H]-	401056	270731	.	422294	234133	288056
UNK_333.0771_9.575 [M-H]-	28545	48753	36140	34014	52003	31543
UNK_333.0774_11.226 [M-H]-	163283	157254	164283	93272	111096	59329
UNK_333.0936_11.913 [M-H]-	187249	178624	177479	105615	117571	90998
UNK_333.1364_2.272 [M-H]-	1830014	1665036	1744335	658261	1585491	1657395
UNK_338.1398_4.024 [M-H]-	151392	223968	283797	160274	284306	216801
UNK_339.2052_15.261 [M-H]-	647439	716452	697210	760476	532593	574812
UNK_340.2152_0.447 [M-H]-	14558	13794	16671	14453	.	13416
UNK_341.1081_1.351 [M-H]-	107598	81887	75044	55430	96426	86355
UNK_343.1976_2.129 [M-H]-	92758	63715	62529	88354	78860	82335
UNK_343.264_12.108 [M-H]-	90181	85059	81230	74955	85295	87726
UNK_347.1167_10.766 [M-H]-	9953	7689	11417	15539	8676	11224
UNK_347.1779_14.849 [M-H]-	74730	71796	72909	70221	70841	69852
UNK_351.1107_1.451 [M-H]-	43813	38086	103371	140262	65351	31643
UNK_353.2509_13.365 [M-H]-	527904	540890	538441	520949	523198	302529
UNK_355.1557_6.782 [M-H]-	94212	84155	90764	100990	82389	98280
UNK_356.1575_11.755 [M-H]-	22051	23646	21649	19573	19262	.
UNK_357.1339_1.358 [M-H]-	101660	103637	109594	43254	92124	52088
UNK_360.1221_4.016 [M-H]-	12715	18305	24938	16015	32983	38905
UNK_360.124_2.25 [M-H]-	452276	389682	385747	269072	302723	332458
UNK_361.1725_13.984 [M-H]-	82681	73959	81583	83895	80773	82176
UNK_363.2342_13.038 [M-H]-	258531	264284	250451	255305	258858	250363
UNK_364.1394_8.62 [M-H]-	20792	16820	18078	16208	16476	14968
UNK_367.2661_13.681 [M-H]-	3963783	3897322	3939200	3797028	3831075	3894471
UNK_368.1586_7.118 [M-H]-	107123	91866	120237	81737	97390	98032
UNK_369.1187_1.388 [M-H]-	141002	183486	120753	156176	107286	185030
UNK_369.2119_2.033 [M-H]-	61706	72891	55492	61122	76333	72667
UNK_370.1736_8.611 [M-H]-	13799	9266	9501	10608	8965	9006
UNK_371.0421_6.447 [M-H]-	72822	85774	50311	72139	43046	62000
UNK_371.2973_14.46 [M-H]-	368137	366767	354481	335034	119779	104870
UNK_371.333_13.984 [M-H]-	170458	170386	170395	164474	172110	156805
UNK_372.1815_6.696 [M-H]-	29863	27856	20076	22890	23323	16912
UNK_373.2084_14.495 [M-H]-	1390655	1363512	1355742	1337956	1354018	1341310
UNK_376.1379_11.891 [M-H]-	36454	32173	23171	16231	.	11399
UNK_378.1706_6.708 [M-H]-	40068	34486	35069	40364	34807	37363
UNK_379.3227_12.256 [M-H]-	80880	67359	75420	78087	86575	75502
UNK_380.1575_8.614 [M-H]-	17464	11833	13435	15364	11106	12437
UNK_381.1005_2.26 [M-H]-	111647	83346	44013	28358	69331	38479
UNK_383.2603_12.994 [M-H]-	209333	222543	216836	221715	168146	166715
UNK_383.2977_14.716 [M-H]-	107924	123127	117077	103774	117313	121181
UNK_385.1673_6.778 [M-H]-	44180	35739	37928	43975	36567	41958
UNK_385.2762_13.247 [M-H]-	270010	279099	268632	273405	234250	276805
UNK_387.119_3.753 [M-H]-	19067	13969	.	26388	22173	30631
UNK_388.1619_15.054 [M-H]-	44239	38336	35637	42718	55995	38909
UNK_388.1628_14.387 [M-H]-	47758	50002	45822	59245	48126	50441
UNK_390.1563_12.494 [M-H]-	46268	44730	41617	42692	37034	40717
UNK_398.1208_1.281 [M-H]-	80942	78706	76496	61849	71161	.
UNK_399.326_11.673 [M-H]-	199256	200539	198600	194662	184729	193570
UNK_399.3262_12.882 [M-H]-	188105	192853	201830	188725	196835	187562
UNK_399.3268_12.366 [M-H]-	209460	205965	206435	187011	185802	214864
UNK_399.3274_12.085 [M-H]-	744464	716772	704195	683638	698950	701668
UNK_405.1617_6.788 [M-H]-	28561	26407	28866	26968	19086	21431
UNK_407.2035_2.261 [M-H]-	336744	312999	315820	156825	310746	166332
UNK_409.3463_13.984 [M-H]-	46723	59394	51163	45307	52587	50333
UNK_409.3491_13.63 [M-H]-	191766	189498	183002	164868	179764	182833
UNK_411.3625_13.64 [M-H]-	61222	61507	58750	57004	58878	55935
UNK_411.3629_14.854 [M-H]-	.	68900	60274	76418	74626	67059
UNK_411.3634_14.442 [M-H]-	68868	56553	49687	66983	62066	60509
UNK_413.0866_7.592 [M-H]-	12826	10193	10632	12680	8049	10578
UNK_413.3795_14.525 [M-H]-	479079	240831	497844	225129	138459	222137
UNK_421.2461_6.699 [M-H]-	15934	17014	17961	18784	16594	18165
UNK_423.3292_14.265 [M-H]-	188029	226809	204469	258328	245836	292333
UNK_425.0829_5.049 [M-H]-	207705	210922	486612	184122	193202	152833
UNK_425.3431_13.449 [M-H]-	55805	51090	53705	44355	71906	41609
UNK_425.3812_15.04 [M-H]-	97631	94805	95720	88335	89210	91724
UNK_425.3814_14.669 [M-H]-	135335	125537	131578	119257	128764	123327
UNK_427.3429_12.458 [M-H]-	41362	45648	49119	44243	42919	40772
UNK_427.3574_15.735 [M-H]-	36765	38457	.	36508	50988	38713
UNK_427.3961_14.849 [M-H]-	62857	67093	67693	64834	62758	66234
UNK_427.3968_15.043 [M-H]-	167617	162404	162868	164721	162189	150619
UNK_430.1461_1.369 [M-H]-	9820	11000	10268	13655	9309	8318
UNK_432.1728_12.535 [M-H]-	105465	96396	93639	90201	100903	92195
UNK_438.2328_7.116 [M-H]-	35787	17513	15830	17664	21434	30294
UNK_438.2329_7.938 [M-H]-	39174	27496	25491	30871	27008	29424
UNK_438.2577_10.609 [M-H]-	45557	44055	45397	37962	44071	42179
UNK_439.3595_16.112 [M-H]-	34772	34783	38944	38738	55553	44838
UNK_441.3389_15.099 [M-H]-	.	35860	33826	28347	30583	27852
UNK_441.339_12.763 [M-H]-	619656	579345	594469	566955	568217	560423
UNK_447.2146_5.723 [M-H]-	14866	8688	10178	15653	7685	12322
UNK_447.2241_13.004 [M-H]-	24187	24203	27913	20770	25143	21163
UNK_453.3734_12.184 [M-H]-	42431	43833	40249	39163	44499	39773
UNK_455.3727_15.96 [M-H]-	41321	29936	22815	28217	20082	26872
UNK_456.2024_4.353 [M-H]-	12686	15731	5200	9408	6587	5940
UNK_458.2469_9.105 [M-H]-	25944	28686	26253	26385	27395	26928
UNK_464.2194_2.277 [M-H]-	103964	94981	47891	24693	82344	88636
UNK_465.2994_14.716 [M-H]-	265816	241961	187622	190058	149871	155478
UNK_466.3197_2.044 [M-H]-	60587	46584	45394	45286	33566	36099
UNK_476.1941_1.51 [M-H]-	12712	12521	15513	5611	12222	9170
UNK_479.2309_16.854 [M-H]-	99832	95934	98782	92764	89382	94792
UNK_479.3514_13.945 [M-H]-	219303	148470	187771	145823	162863	149957
UNK_480.2436_7.153 [M-H]-	49514	37441	26028	37620	20712	27384
UNK_481.4064_12.963 [M-H]-	17533	18845	20093	18673	13354	10645
UNK_483.4217_14.112 [M-H]-	63644	83333	74143	54738	60361	73085
UNK_483.4228_13.014 [M-H]-	43476	47391	48870	48152	44601	47753
UNK_485.2925_15.531 [M-H]-	41228	32619	30742	22639	24480	18221
UNK_485.3992_13.683 [M-H]-	33977	45082	37205	35704	38003	29136
UNK_490.2631_2.138 [M-H]-	25047	28887	25738	28200	26017	18386
UNK_493.1162_1.192 [M-H]-	34462	30325	31646	18174	25194	25244
UNK_506.2892_2.034 [M-H]-	12825	8973	11453	14309	9667	12374
UNK_524.2885_15.046 [M-H]-	99392	73848	70073	92885	42611	44219
UNK_525.2851_14.493 [M-H]-	29177	29778	29750	29370	28479	31357
UNK_526.1717_12.443 [M-H]-	349861	277833	296605	261759	247440	202200
UNK_538.278_2.261 [M-H]-	64362	53503	57221	42057	48583	27291
UNK_555.298_15.811 [M-H]-	.	21707	20808	19906	20462	20841
UNK_557.3093_7.071 [M-H]-	1105413	1050647	976149	886020	1086631	1081157
UNK_566.4603_12.058 [M-H]-	33948	33032	32916	28983	34380	29808
UNK_57.0358_13.936 [M-H]-	102824	110446	113022	102103	114874	100191
UNK_570.2743_7.194 [M-H]-	24330	20139	24759	25576	19238	21821
UNK_584.4674_12.016 [M-H]-	11864	10704	8225	10200	10051	10685
UNK_59.015_1.19 [M-H]-	5254746	4485405	4481613	4774469	4382287	4882421
UNK_59.0161_0.447 [M-H]-	6827753	7073464	7015714	7058486	7012351	6663516
UNK_591.3669_15.44 [M-H]-	16616	12114	8451	10973	10827	7588
UNK_593.3624_2.075 [M-H]-	29082	28324	27570	24853	32780	26196
UNK_594.3922_6.697 [M-H]-	31855	26687	23074	33164	21963	30300
UNK_594.4885_12.487 [M-H]-	12605	13538	11306	10751	14287	11886
UNK_608.4091_6.695 [M-H]-	377794	283206	266131	392128	249746	341771
UNK_611.3605_13.951 [M-H]-	55641	38418	35911	48999	35377	44971
UNK_621.3764_13.954 [M-H]-	26575	13707	18102	24571	12130	13864
UNK_625.4348_6.697 [M-H]-	46932	36216	36357	49784	32899	42428
UNK_638.3685_11.925 [M-H]-	19940	16369	15327	10876	13653	8267
UNK_653.4176_15.177 [M-H]-	19653	14488	18146	.	17887	16385
UNK_67.0198_10.124 [M-H]-	1109695	1356817	1378931	1296200	1402459	1458548
UNK_673.4072_13.951 [M-H]-	38846	25178	25165	34143	20902	31125
UNK_703.6408_10.51 [M-H]-	202620	197451	178017	161657	160805	148181
UNK_71.0124_1.338 [M-H]-	537943	415232	.	327772	359336	360675
UNK_71.0516_8.612 [M-H]-	50205	32106	36387	51063	30647	33918
UNK_72.0462_6.095 [M-H]-	126853	87031	85514	136088	80559	108873
UNK_724.4205_12.494 [M-H]-	9426	10482	8954	9889	9035	8569
UNK_73.0301_11.969 [M-H]-	172720	135267	204279	181279	185367	186829
UNK_73.0304_12.497 [M-H]-	5623334	5503183	5562057	5300793	5539811	5448286
UNK_739.2081_10.991 [M-H]-	30984	40935	38104	35975	34931	37126
UNK_74.0255_6.096 [M-H]-	366961	263198	246959	396417	230953	313172
UNK_748.4842_14.365 [M-H]-	61620	43648	32451	28434	29922	24455
UNK_757.5297_13.956 [M-H]-	27627	17817	20617	26877	15287	20717
UNK_766.1074_11.484 [M-H]-	291553	191500	186021	305591	139793	244707
UNK_77.0403_10.459 [M-H]-	76086	73745	76609	73289	80908	73458
UNK_790.5603_13.953 [M-H]-	173599	117020	117753	160567	97553	140133
UNK_818.5912_13.954 [M-H]-	27411	20750	18955	24222	15641	21143
UNK_83.051_9.588 [M-H]-	130302	138905	122508	110058	151910	126326
UNK_832.6083_13.942 [M-H]-	91520	63191	63977	84341	56097	76594
UNK_835.6312_13.954 [M-H]-	15434	8308	10264	13484	8023	11297
UNK_85.0302_10.126 [M-H]-	4523522	4535487	4547802	4616902	4604204	3850872
UNK_87.0084_9.802 [M-H]-	270639	372619	298408	263151	357533	303121
UNK_87.0094_10.121 [M-H]-	3445439	1733733	2558418	3238416	3549777	2606665
UNK_87.01_6.602 [M-H]-	616469	517968	442896	507052	.	543161
UNK_87.0102_5.77 [M-H]-	349923	172759	336872	340760	347142	402797
UNK_87.046_10.613 [M-H]-	619084	612698	632929	611525	638019	633632
UNK_87.0461_13.681 [M-H]-	1546083	1551659	1516383	1553571	1581589	1589168
UNK_931.7383_9.769 [M-H]-	41433	45940	37435	36505	43770	38916
UNK_962.7162_13.95 [M-H]-	10195	6795	6062	10350	6030	8320
UNK_969.9241_9.787 [M-H]-	7093	8331	22175	58887	15527	39334
UNK_97.0299_12.02 [M-H]-	59178	59857	61091	62394	63084	60717
UNK_97.0665_10.245 [M-H]-	1415622	1561475	1530056	1410271	1564902	1506812
UNK_97.0668_9.58 [M-H]-	376060	423001	424961	393848	462602	424575
UNK_99.0463_9.551 [M-H]-	61014	78983	77824	63675	74125	68087
UNK_99.0573_6.933 [M-H]-	219478	208045	191879	208985	190691	199694
UTP	10995577	.	6838969	9318983	7158289	7439955
Valine	6885273	6258199	6613605	6771904	6373175	6415324
Xanthine	2356404	1871006	2106181	2142713	1619549	1990858
