## Supplementary material for "*Pseudomonas aeruginosa* R-bodies deliver an ADP deaminase toxin": data S2: EX01562_RP-NEG-Named+Formula-MA.txt

Feature	20251113-EX01562-A003-IN0029-S00084030-5-N	20251113-EX01562-A003-IN0029-S00084031-6-N	20251113-EX01562-A003-IN0029-S00084032-7-N	20251113-EX01562-A003-IN0029-S00084034-9-N	20251113-EX01562-A003-IN0029-S00084033-8-N	20251113-EX01562-A003-IN0029-S00084029-4-N
	No Dox	No Dox	Dox	Dox	Dox	No Dox
12-HETE	8116	5863	8230	8185	2808	2820
3-Methyl-2-oxovaleric acid	133573	112815	103713	142034	95998	122430
4-Hydroxybenzaldehyde	13037	10152	11059	11862	10459	16955
4-Nitrophenol	15646	14252	15119	16488	16404	16311
5-Aminopentanoic acid {POS}	31581	27095	61080	31888	28881	28122
5-Hydroxyindoleacetic acid	120777	113075	181841	128871	116506	114074
Allantoin	11738	11821	12500	11312	9727	10853
Aminobutyric acid {POS}	183582	147422	87274	197234	263978	173084
Arginine {POS}	23066	25410	25870	27924	19604	25332
Azelaic acid	52243	47442	99621	39581	44586	57027
Chenodeoxycholic acidDeoxycholic acid	3368	3588	138077	1511	2236	2258
cis-4-Hydroxyproline {POS}	50442	48746	45817	47793	47830	49203
Citramalic acid	3239	1775	2465	2031	2717	2434
DHA	305291	350671	426055	588333	208728	371477
Docosapentaenoic acid	84842	94219	147887	172759	66049	120992
Docosatetraenoic acid	39647	40549	75809	92328	29043	64115
Docosatrienoic acid	2574	3061	4642	6245	1731	3831
Dodecadienoic acid	1066	1090	2359	1797	1308	788
Eicosadienoic acid	4124	3195	5782	5779	2259	4643
Eicosatetraenoic acid	408140	194782	702675	412690	203861	430157
Eicosatrienoic acid	36183	22249	56599	39283	15967	36574
Eicosenoic acid	1684	1703	4274	2780	503	1596
EPA	49396	27336	69037	44133	32501	51876
FMN	4400	22238	8916	28650	13872	13025
Folic acid	212584	153334	154734	207061	124098	198768
Galactitol	83946	95622	139762	113675	105218	87586
gamma-amino-beta-hydroxybutyric acid {POS}	641157	636332	769490	644910	609891	622967
gamma-Glutamylisoleucine	6403	5307	6366	5570	4925	5715
gamma-Glutamylleucine	9211	8254	8195	7354	6239	8613
Gluconic acid {IP}	40033	34262	17387	40042	58545	36825
Glutamine	203799	171462	285995	188185	175612	180732
Glutaric acid	1886	1662	2511	798	950	1460
Glycochenodeoxycholic acidGlycodeoxycholic acid	61109	57794	41794	74483	35493	60851
Glycocholic acidGlycohyocholic acid	10377	8206	5664	9583	4890	9711
Glycolithocholic acid	3468	5163	3621	6398	3157	4600
Heptadecanedioic acid	7128	8093	6954	8501	5405	7706
Hippuric acid {POS}	26597	19483	14232	20636	12206	23481
Histidine {IP}	100054	105733	147995	106659	99874	102208
Hydroxydecanoic acid	2802	2593	1980	2358	2869	2638
Hydroxydodecanoic acid	12822	15183	14852	13124	14445	14010
Hydroxyhexadecanoic acid	32496	31023	54674	40926	18237	36208
Hydroxyoctadecanoic acid	3356	2368	9696	3442	.	2745
Hydroxyoctanoic acid	3177	3262	3191	2820	3056	2410
Hydroxyphenyllactic acid	24485	24154	33314	28594	21251	24008
Hydroxytetradecanoic acid	14985	16664	19517	14747	16152	15843
Inosine {IP}	102215	54597	514778	147675	166148	81037
Ketoleucine	123468	113146	114614	156871	90106	122781
Lactic acid {IP}	784203	639086	400237	650591	689252	720899
Lauric acid	4456	5862	9848	3373	6243	5020
Leucine/Isoleucine	4497838	4122230	4509586	4028200	3770116	4156745
LPE(16:0)	4563	3645	11357	4119	2293	2965
LPE(18:0) {POS}	12598	5951	97686	13218	9497	12094
LPE(18:1)	24504	11457	49633	22333	6886	15365
Lysine {POS}	47008	23855	45995	50716	42548	50928
Malic acid {IP}	56883	65281	.	85609	77078	57810
Margaric acid	1669	1695	4375	2184	1165	1624
Methyl 3-hydroxybenzoate	3539	3713	2003	4118	2199	4357
Myristic acid	2181	2629	3082	3033	2188	2670
N-Acetylleucine {POS}	99896	58896	31043	17366	.	111257
N-Methyl-D-aspartic acid	9547	332431	237890	467470	638064	399815
Nonadecenoic acid	1285	977	1971	2104	765	1498
Octadecadienoic acid	41692	19837	49964	32273	19350	34363
Octadecatetraenoic acid	1149	1226	1117	1313	595	802
Octadecatrienoic acid	8394	4833	9253	6716	3674	6466
Oleic acid	119807	79189	180468	135053	55782	123373
Palmitic acid	80819	85483	99689	84759	77150	89056
Palmitoleic acid	13329	7964	19482	14058	9112	12620
Pantothenic acid {IP}	3315550	3149584	3730500	3288930	3114476	3119361
P-Cresol sulfate {IP}	124172	101109	67966	138760	54709	110479
PE(38:4)	234274	35305	1113736	97431	45195	253469
Pentadecylic acid	1194	1223	2186	1396	1375	1283
Phenylacetylglycine	194345	161919	140868	164659	117469	179610
Phenylalanine	3512791	3174516	3543569	3273883	3034288	3299494
Phenyllactic acid	3131	3242	3466	3700	3009	3621
Retinoic acid	2495	5486	4632	6469	5309	3306
Sebacic acid	16371	16465	20211	17101	16239	16300
Sphingosine 1-phosphate	28352	27208	25246	24944	23994	24861
Stearic acid	78387	78320	105886	86867	70954	81271
Suberic acid	18687	15202	25817	14161	14896	18756
Taurine {IP}	144237	113760	139380	165663	182324	146067
Taurochenodeoxycholic acid	152696	145981	103243	197133	93100	153122
Taurocholic acid	15622	12446	8358	13980	7751	15187
Tetradecadienoic acid	428	358	575	899	328	824
Tridecanedioic acid	8083	7281	7755	6554	8261	7171
Tryptamine {POS}	12137	10505	13404	12221	11204	11438
Tryptophan	1499880	1319688	1619053	1482581	1319309	1420571
Tyrosine	3619339	3395121	4138549	3617313	3238239	3461432
Undecanedioic acid	10089	10131	13281	9652	9803	11860
UNK_104.0361_0.59 [M-H]-	45287	42331	56480	25268	47618	44911
UNK_107.0509_4.723 [M-H]-	42867	34244	20510	43280	18998	26023
UNK_110.0251_0.923 [M-H]-	326242	214162	195006	378781	397387	304848
UNK_110.0251_1.868 [M-H]-	75564	59061	73468	74475	87685	68106
UNK_111.0093_0.906 [M-H]-	63788	31546	.	62125	55318	56921
UNK_111.0093_1.206 [M-H]-	99103	60714	89341	91387	97829	76081
UNK_113.0255_0.63 [M-H]-	84926	86694	79214	82775	62374	86706
UNK_114.0568_0.657 [M-H]-	21928	25717	19787	21845	.	18614
UNK_116.0513_3.697 [M-H]-	163386	145523	177250	161951	145785	154912
UNK_117.0197_0.963 [M-H]-	46383	32051	74261	38520	29583	39956
UNK_119.0508_2.951 [M-H]-	10549	21605	11609	23881	5236	11168
UNK_128.036_0.884 [M-H]-	219120	220246	104294	226331	198142	166867
UNK_128.036_1.181 [M-H]-	99207	105315	99655	90478	98628	78971
UNK_128.036_1.449 [M-H]-	66063	63215	36312	56415	63224	75994
UNK_129.0199_0.861 [M-H]-	41308	28025	.	30831	35720	35236
UNK_130.0514_1.12 [M-H]-	67953	35475	39924	50656	53368	60081
UNK_131.0833_0.617 [M-H]-	20544	20422	22948	22046	16604	21237
UNK_134.0474_18.759 [M-H]-	120084	114963	127493	92701	131916	141442
UNK_135.0319_2.469 [M-H]-	24858	13180	111630	33542	38940	17897
UNK_141.0674_0.711 [M-H]-	13349	13531	15614	13019	14817	13720
UNK_143.0468_1.179 [M-H]-	206290	192681	239333	150771	158665	160407
UNK_143.0469_0.71 [M-H]-	153858	151596	144916	127341	140314	136977
UNK_145.0876_6.8 [M-H]-	14723	15934	16223	14392	16063	14190
UNK_146.0832_3.396 [M-H]-	383236	376081	444586	388455	368829	366270
UNK_146.0832_4.691 [M-H]-	138973	52133	41355	51790	78623	134541
UNK_148.0441_1.107 [M-H]-	107070	209628	272702	191230	60659	54034
UNK_148.0442_1.014 [M-H]-	67526	209628	272702	191326	94327	80528
UNK_157.0778_5.463 [M-H]-	37685	31286	20160	32427	19260	38308
UNK_168.0292_0.595 [M-H]-	41329	34408	27348	40255	40557	39658
UNK_168.0437_0.619 [M-H]-	119829	118038	134658	133199	138963	117721
UNK_168.0671_1.436 [M-H]-	118313	166178	141561	156648	89619	138706
UNK_172.0622_0.878 [M-H]-	63257	39173	36483	75001	76069	61274
UNK_173.0099_0.721 [M-H]-	17946	16059	42824	18517	19330	16581
UNK_174.0414_1.117 [M-H]-	186501	132939	127106	142886	146333	149151
UNK_174.0416_0.721 [M-H]-	148631	142468	135462	139655	132353	139195
UNK_177.0344_1.179 [M-H]-	39250	30703	32006	28734	33391	36039
UNK_177.0347_0.711 [M-H]-	31224	28250	32120	28412	31385	30315
UNK_184.1099_1.182 [M-H]-	21127	23693	14989	15479	20059	16030
UNK_184.11_0.711 [M-H]-	14962	15478	16627	16468	18851	16736
UNK_185.083_4.714 [M-H]-	9217	9022	8930	9909	9658	10654
UNK_188.057_0.909 [M-H]-	38642	39634	.	48448	47536	37182
UNK_188.0938_4.838 [M-H]-	17085	15763	18385	16273	16622	16504
UNK_191.0205_1.208 [M-H]-	250497	192271	243030	265899	304099	215680
UNK_191.021_0.721 [M-H]-	969563	911106	833780	1041184	1011827	901371
UNK_193.0874_8.532 [M-H]-	51400	47132	41091	43786	53296	46953
UNK_194.0821_9.363 [M-H]-	31404	31045	23932	26364	32441	28172
UNK_196.0622_0.919 [M-H]-	60931	59624	.	68441	73249	57887
UNK_197.0573_1.179 [M-H]-	24657	31470	22789	20172	26568	20999
UNK_197.0575_0.711 [M-H]-	21712	19883	22861	19669	23498	23844
UNK_199.0733_0.712 [M-H]-	9275	5172	12216	5778	3180	2926
UNK_199.0985_6.923 [M-H]-	15412	16051	15077	16817	15636	16378
UNK_202.1093_5.922 [M-H]-	30173	27392	30985	31570	30069	29487
UNK_204.0675_5.573 [M-H]-	15123	11571	8636	16453	8897	14503
UNK_207.1029_8.597 [M-H]-	19304	20597	20196	20447	20327	20185
UNK_209.1552_8.702 [M-H]-	15242	15113	13906	14190	15952	17017
UNK_210.0889_1.181 [M-H]-	45973	35474	36131	30584	42959	40653
UNK_214.1457_7.311 [M-H]-	7697	8358	9603	9423	8543	8846
UNK_215.0343_0.642 [M-H]-	137273	81356	27114	98333	99248	106428
UNK_216.101_0.627 [M-H]-	2833200	2170031	199192	2416745	1559310	2888966
UNK_217.1202_2.882 [M-H]-	26204	22051	37228	22297	16911	21187
UNK_218.1045_4.84 [M-H]-	66812	60991	69326	48475	52231	61351
UNK_221.1188_8.464 [M-H]-	10400	10377	8398	9449	10903	11751
UNK_221.1541_9.253 [M-H]-	19944	19992	16677	16200	20156	19701
UNK_221.1542_10.312 [M-H]-	16763	16014	16879	16645	18774	15980
UNK_223.0984_7.846 [M-H]-	16511	17262	14911	16810	16713	17526
UNK_227.2014_9.899 [M-H]-	6383	7111	8384	8214	6450	7700
UNK_228.0998_1.18 [M-H]-	57549	49481	81611	46067	51759	50770
UNK_228.1_0.711 [M-H]-	46126	45088	47021	44156	49721	46914
UNK_228.1614_8.013 [M-H]-	11779	11940	13024	13223	13232	12898
UNK_229.1356_6.643 [M-H]-	470154	438645	295152	490578	258248	559565
UNK_232.1204_4.691 [M-H]-	215059	78605	59736	75254	110606	195426
UNK_233.0941_6.662 [M-H]-	28933	22426	15286	23869	12306	26842
UNK_236.0936_6.086 [M-H]-	13127	12716	14211	13260	13104	12626
UNK_239.1452_5.801 [M-H]-	66284	62096	78676	68883	69550	67978
UNK_240.0522_0.955 [M-H]-	337674	230104	210460	396670	411120	325798
UNK_240.0522_1.869 [M-H]-	60544	53818	66440	75928	83230	62300
UNK_242.0789_1.179 [M-H]-	16333	13809	16264	13944	19529	13171
UNK_242.0791_0.71 [M-H]-	153629	19127	21174	17225	23447	16923
UNK_245.0448_0.629 [M-H]-	34171	19570	12981	37698	35685	23740
UNK_249.1496_11.057 [M-H]-	21446	23758	19636	21284	21675	20049
UNK_249.1858_11.152 [M-H]-	15467	13960	11411	17126	8485	15403
UNK_252.0889_5.13 [M-H]-	22858	20298	20186	15569	16940	21126
UNK_253.1449_8.702 [M-H]-	17293	17820	16120	16820	17942	19200
UNK_255.1149_6.804 [M-H]-	33781	38343	31988	46518	18699	38313
UNK_255.115_6.213 [M-H]-	82169	63391	43930	69002	36975	79995
UNK_255.2329_11.232 [M-H]-	12241	10373	9506	8001	4839	13023
UNK_257.1556_5.802 [M-H]-	11331	10493	13000	12485	11262	10525
UNK_257.1753_9.834 [M-H]-	6628	6079	4741	6931	5152	6248
UNK_261.0748_0.647 [M-H]-	6384	4658	.	8070	9254	5764
UNK_263.1048_0.515 [M-H]-	6211	5904	9166	7220	7952	5705
UNK_263.1646_9.528 [M-H]-	12119	11728	10189	10526	11673	11087
UNK_267.2333_11.726 [M-H]-	7593	5703	11087	10277	5038	7266
UNK_271.0986_5.801 [M-H]-	8001	8259	9950	9074	8908	8462
UNK_271.135_5.801 [M-H]-	31967	30940	38021	33793	36019	31841
UNK_271.2277_10.616 [M-H]-	46128	22770	22749	20857	24739	24340
UNK_273.1258_6.633 [M-H]-	27205	23703	17032	27063	15093	30766
UNK_277.0757_0.638 [M-H]-	12870	16500	12483	14940	14416	14350
UNK_277.1439_10.193 [M-H]-	9110	6923	8304	9855	5786	7272
UNK_277.1443_10.857 [M-H]-	5764	6093	8911	8643	4051	5005
UNK_280.1052_0.65 [M-H]-	9841	7832	3453	7836	8153	8329
UNK_281.2483_11.24 [M-H]-	30164	4202	30029	5296	3310	7620
UNK_281.2483_11.343 [M-H]-	12047	8617	9526	10638	6026	9973
UNK_283.1349_5.801 [M-H]-	23159	22723	28337	24696	23205	22521
UNK_283.2647_11.595 [M-H]-	4256	6540	13804	4403	.	2953
UNK_285.1051_6.636 [M-H]-	21418	18588	15294	19882	12618	22927
UNK_286.092_3.391 [M-H]-	217618	241873	267251	246855	219421	223919
UNK_287.0368_3.712 [M-H]-	.	12772	11707	12662	12749	12686
UNK_289.1028_6.213 [M-H]-	40408	.	23759	38903	18966	39476
UNK_289.1031_5.463 [M-H]-	280396	207959	125595	223850	114009	256815
UNK_293.1757_9.253 [M-H]-	85415	78545	62313	67738	88857	73319
UNK_297.2431_10.876 [M-H]-	10505	9732	.	12200	8808	10127
UNK_297.2432_11.062 [M-H]-	4453	6062	8184	6808	3662	3864
UNK_297.2438_11.496 [M-H]-	8677	5396	52966	10019	4680	7448
UNK_298.1162_0.616 [M-H]-	98881	97744	112847	90594	82192	87885
UNK_299.0618_2.882 [M-H]-	27210	32705	26398	35725	28791	28969
UNK_299.2588_11.1 [M-H]-	24221	32379	31875	36617	27460	16332
UNK_301.1452_5.341 [M-H]-	5550	4646	6912	5313	5459	5049
UNK_301.1455_5.801 [M-H]-	20453	19642	25336	21923	21764	21015
UNK_302.1003_0.775 [M-H]-	16107	16286	.	16835	16882	18516
UNK_303.2325_11.121 [M-H]-	7225	6423	36256	9507	9193	16784
UNK_303.2327_11.004 [M-H]-	44641	8734	36256	16856	11678	16784
UNK_305.2491_11.863 [M-H]-	36080	7938	13500	12845	4772	36574
UNK_306.0772_7.557 [M-H]-	3526	4206	5067	6407	6181	4175
UNK_306.0775_2.04 [M-H]-	18861	20190	17989	22034	13662	17369
UNK_306.0782_1.18 [M-H]-	6721944	6112609	5672720	5237834	6250120	6333465
UNK_306.0784_0.711 [M-H]-	5598063	5546936	5900606	5293019	6199489	5769099
UNK_308.1011_0.64 [M-H]-	114882	89898	59300	103987	125839	101615
UNK_309.1705_9.234 [M-H]-	29299	35264	23909	29088	29852	35178
UNK_310.1515_1.899 [M-H]-	54164	44161	13623	15092	7794	13839
UNK_311.2224_10.765 [M-H]-	9958	9132	7218	10938	6919	10490
UNK_315.2536_10.5 [M-H]-	8514	8632	13313	7986	11942	13304
UNK_320.0634_1.868 [M-H]-	238877	205093	254941	279601	304173	221061
UNK_320.0636_0.937 [M-H]-	1331357	902250	818782	1509935	1549273	1182513
UNK_323.0306_0.664 [M-H]-	11234	21511	5608	21632	31805	11144
UNK_323.1083_7.104 [M-H]-	22422	26098	17373	29693	12740	24621
UNK_325.1268_0.622 [M-H]-	14873	11529	21969	13107	11242	11100
UNK_327.2327_11.004 [M-H]-	8934	3797	12962	6299	3697	6098
UNK_329.1616_5.662 [M-H]-	5673	4937	5567	5645	5556	6233
UNK_329.2491_11.817 [M-H]-	39884	44072	54765	78086	26996	52198
UNK_331.1574_3.179 [M-H]-	12726	10419	2385	8560	9169	9309
UNK_333.0923_6.805 [M-H]-	15349	18289	14166	19943	7517	16471
UNK_333.0924_7.523 [M-H]-	96208	65080	38778	59294	37095	78281
UNK_333.0925_4.279 [M-H]-	25568	19024	13489	20770	12638	22797
UNK_333.0926_5.463 [M-H]-	55379	39307	24359	40300	19170	43969
UNK_333.0926_6.213 [M-H]-	140084	102632	70833	107849	58591	128915
UNK_333.1439_1.668 [M-H]-	32350	31557	27636	22020	29950	31908
UNK_344.1039_0.636 [M-H]-	3620	4065	4298	3666	3008	3390
UNK_345.1351_1.876 [M-H]-	114188	115772	119654	110856	108381	117534
UNK_345.1358_5.34 [M-H]-	93772	82475	114334	95471	95038	85658
UNK_345.1367_5.066 [M-H]-	6688	6054	8880	6474	6767	5970
UNK_345.1714_8.402 [M-H]-	6307	5393	6465	5586	6707	6086
UNK_347.1513_5.986 [M-H]-	117259	104992	142748	118146	118630	104771
UNK_349.2754_11.605 [M-H]-	7768	8644	7148	8209	8100	8508
UNK_352.2862_11.543 [M-H]-	14900	15282	14501	15398	14805	15100
UNK_355.2646_11.889 [M-H]-	9780	17929	17273	32524	8118	13334
UNK_357.1408_0.618 [M-H]-	12848	12471	.	10087	6568	12811
UNK_357.1489_10.185 [M-H]-	5091	3667	7965	6909	5322	4021
UNK_357.2806_12.068 [M-H]-	8430	14244	14014	23530	5632	11831
UNK_359.2959_12.257 [M-H]-	4450	5056	7257	7389	2254	5784
UNK_361.1306_4.918 [M-H]-	20140	18763	25657	20326	21208	19676
UNK_361.1511_6.771 [M-H]-	2215	1731	21386	2553	1489	2037
UNK_363.0356_0.776 [M-H]-	1731	1736	61442	28005	29928	3530
UNK_363.0969_0.622 [M-H]-	4669	3110	1629	3904	3184	4278
UNK_363.1727_2.901 [M-H]-	12925	12080	14907	12099	13012	12053
UNK_367.1033_2.963 [M-H]-	5748	5607	4236	5283	5098	5408
UNK_369.2141_11.814 [M-H]-	12869	13371	13695	13353	13259	13383
UNK_370.1679_3.685 [M-H]-	12400	10242	3821	9262	9258	9763
UNK_373.1155_0.62 [M-H]-	4241	5299	1639	5554	3611	5935
UNK_374.1579_1.821 [M-H]-	23933	10321	14917	11673	10303	16867
UNK_376.1347_7.083 [M-H]-	20787	16434	12707	20138	10018	20473
UNK_377.1518_1.838 [M-H]-	14493	31100	5009	31136	14384	31804
UNK_379.1581_11.677 [M-H]-	9736	.	7172	3626	3070	3701
UNK_380.2571_11.014 [M-H]-	6094	6814	5835	5604	5081	5477
UNK_383.2961_12.182 [M-H]-	4590	4485	5487	7796	2388	6094
UNK_385.3115_12.392 [M-H]-	8102	5314	11254	8573	2977	8776
UNK_395.1141_1.655 [M-H]-	9468	9336	9430	6266	8765	9784
UNK_396.1644_0.626 [M-H]-	36120	28242	3631	27260	15893	30745
UNK_397.1187_0.64 [M-H]-	10705	8569	5442	10063	10547	9565
UNK_403.1586_11.657 [M-H]-	10171	4742	15970	9677	5993	10582
UNK_403.1641_11.814 [M-H]-	25720	22115	24435	23154	22154	25334
UNK_410.1769_11.898 [M-H]-	8944	8045	15440	11096	6405	9393
UNK_413.2219_12.186 [M-H]-	8709	7790	10012	7637	7993	8470
UNK_414.2466_1.822 [M-H]-	25742	41095	42907	20321	19937	40799
UNK_417.2138_11.657 [M-H]-	8404	5213	10231	7871	5263	9194
UNK_419.1188_2.965 [M-H]-	23082	23076	17885	21966	20915	22445
UNK_423.1668_2.896 [M-H]-	28926	30406	32921	32373	32317	29901
UNK_424.1368_1.659 [M-H]-	13958	5754	8005	3193	7931	5997
UNK_425.0826_0.65 [M-H]-	27170	8016	7670	7503	7738	17177
UNK_426.0238_0.681 [M-H]-	218908	74805	182141	36084	153151	143430
UNK_426.191_5.66 [M-H]-	8669	5463	12836	8480	4526	7639
UNK_429.1799_11.898 [M-H]-	24182	19768	32456	29399	14953	26530
UNK_431.189_11.933 [M-H]-	.	8633	15287	14095	6881	12169
UNK_431.1954_12.185 [M-H]-	18568	18468	24905	20695	18358	21242
UNK_433.1908_11.657 [M-H]-	5941	4394	8299	6327	4099	6631
UNK_433.1916_12.184 [M-H]-	10394	9820	11906	9206	9450	9475
UNK_434.1875_3.681 [M-H]-	103046	95571	112617	102028	102383	102109
UNK_437.2162_3.46 [2M-H]-	638193	301838	369615	311629	532847	512538
UNK_439.1391_2.893 [M-H]-	31955	32886	34154	33561	35832	31150
UNK_452.2776_10.741 [M-H]-	14912	11632	9463	11675	7002	15846
UNK_453.1789_11.808 [M-H]-	4707	4373	5333	5125	3448	5497
UNK_463.0492_7.524 [M-H]-	10040	8987	5011	9823	5398	9014
UNK_466.2931_11.006 [M-H]-	6390	3288	3102	3391	.	7177
UNK_466.3308_11.458 [M-H]-	5066	3434	17072	4708	1274	3800
UNK_476.2772_11.098 [M-H]-	3021	2877	4207	3577	2375	2583
UNK_476.2773_10.992 [M-H]-	5191	2877	7474	1380	2375	1590
UNK_478.2929_10.807 [M-H]-	22997	29948	21359	7124	4643	32639
UNK_478.2931_10.92 [M-H]-	30118	30123	17381	32830	21504	32639
UNK_479.1952_11.932 [M-H]-	6109	5555	8812	10121	4547	7775
UNK_479.3018_11.476 [M-H]-	21766	24204	13395	5896	.	2354
UNK_480.309_11.231 [M-H]-	83316	67712	39745	73262	43140	81562
UNK_492.3088_11.141 [M-H]-	4660	4690	1403	5329	3407	4796
UNK_492.3465_11.543 [M-H]-	8308	8472	22956	12243	5381	8209
UNK_498.2617_10.755 [M-H]-	5980	1409	4106	3622	2516	2366
UNK_500.2775_11.101 [M-H]-	18539	11722	16640	22275	12092	11721
UNK_500.2778_11.007 [M-H]-	115306	28352	115223	62510	42229	50051
UNK_504.3087_11.086 [M-H]-	12484	13021	6730	13725	9058	12301
UNK_504.309_10.975 [M-H]-	22498	3187	19102	3390	3084	15733
UNK_506.3246_11.24 [M-H]-	75679	10833	61796	56405	8893	17960
UNK_506.3247_11.34 [M-H]-	62947	59478	24616	56405	39287	64834
UNK_508.3413_11.593 [M-H]-	23413	41520	34172	26505	12104	17501
UNK_515.3129_9.89 [M-H]-	9811	10066	10671	8943	11138	8750
UNK_521.1674_3.46 [M-H]-	12517	11468	7648	5734	11185	12995
UNK_522.2841_11.458 [M-H]-	53787	12246	78891	17927	10424	22055
UNK_522.2843_11.58 [M-H]-	8992	17183	9131	12216	4976	17861
UNK_524.2774_11.096 [M-H]-	8815	7025	8160	13059	7367	6321
UNK_524.2775_11.007 [M-H]-	31722	16371	56437	37324	16781	17706
UNK_524.2995_11.878 [M-H]-	20379	7274	93939	12501	4426	8678
UNK_526.2929_11.221 [M-H]-	6098	4279	13078	9130	3987	3670
UNK_526.293_11.127 [M-H]-	10038	4098	18148	10196	3830	4500
UNK_528.3086_11.087 [M-H]-	13046	10518	27218	8961	8707	10502
UNK_528.3088_11.329 [M-H]-	20443	7613	64727	22540	7696	11169
UNK_528.3093_10.989 [M-H]-	52540	6486	27218	9341	8743	11751
UNK_530.324_11.253 [M-H]-	6371	8190	10230	8987	5302	9033
UNK_538.3141_10.797 [M-H]-	111272	24118	94049	31289	23751	32686
UNK_538.3143_10.91 [M-H]-	120362	113309	61860	117884	79958	115119
UNK_540.0554_1.738 [M-H]-	773422	756178	1032060	616583	846167	787800
UNK_550.3513_11.485 [M-H]-	3631	4700	10327	7666	2875	3430
UNK_552.3294_11.138 [M-H]-	17911	22157	19275	21230	18491	18154
UNK_554.3242_11.212 [M-H]-	6782	6092	3068	6933	5680	6043
UNK_555.273_12.07 [M-H]-	38761	102259	47930	130497	76540	55715
UNK_566.3459_11.24 [M-H]-	409910	47073	322090	54515	40602	87767
UNK_566.3463_11.339 [M-H]-	252764	239840	98745	230494	155638	256027
UNK_59.0146_0.629 [M-H]-	133967	123948	108871	122193	85595	118096
UNK_594.3777_11.666 [M-H]-	4108	6493	9853	8894	3211	5704
UNK_619.289_11.93 [M-H]-	73441	50609	79406	83489	51764	34727
UNK_640.3243_11.106 [M-H]-	4223	7323	.	8398	9020	5674
UNK_664.4191_11.419 [M-H]-	2915	11701	4272	17990	7868	4173
UNK_685.5286_12.676 [M-H]-	5815	2131	34094	4941	.	1054
UNK_687.5447_12.988 [M-H]-	25369	1930	205606	5768	1070	6304
UNK_688.4181_11.309 [M-H]-	1245	4615	1646	8728	2826	1639
UNK_690.4352_11.493 [M-H]-	1166	8691	2907	16703	4074	2237
UNK_692.4507_11.594 [M-H]-	1012	2620	3362	5197	1491	1009
UNK_696.5068_14.948 [M-H]-	296425	286345	277528	278559	290016	285185
UNK_700.5283_14.049 [M-H]-	11970	.	83656	3916	1644	11392
UNK_71.0145_0.629 [M-H]-	42806	41080	.	41798	32960	41201
UNK_715.639_11.766 [M-H]-	1763	6224	3414	6828	2305	3589
UNK_716.5238_13.742 [M-H]-	27562	3058	127079	9588	4996	25422
UNK_718.4662_11.659 [M-H]-	.	3405	2822	6885	1545	1030
UNK_738.5077_13.295 [M-H]-	22358	3895	101921	8122	3410	12431
UNK_744.5549_13.739 [M-H]-	39994	6720	171948	3889	6077	30476
UNK_744.5554_14.449 [M-H]-	79189	12085	564871	38479	22965	77987
UNK_745.2721_2.924 [M-H]-	3284	3684	2288	3749	3410	3013
UNK_759.2516_5.801 [M-H]-	7123	6522	8363	7696	7566	6825
UNK_762.5081_13.228 [M-H]-	8501	.	32677	4462	2724	5787
UNK_764.5248_13.417 [M-H]-	138493	22311	429274	45951	15250	78079
UNK_770.5699_13.875 [M-H]-	17991	1111	40347	5421	.	9831
UNK_774.5289_12.864 [M-H]-	34447	27733	87028	56719	.	5072
UNK_776.5453_13.2 [M-H]-	240692	85407	1443132	141493	38842	54722
UNK_778.5757_14.884 [M-H]-	38773	9871	228075	30962	15581	48567
UNK_788.5242_13.34 [M-H]-	23249	4715	83315	9748	3359	14149
UNK_790.5398_13.806 [M-H]-	29976	5225	137435	15130	6503	32550
UNK_790.5597_13.444 [M-H]-	61432	15612	387990	32902	8054	24581
UNK_794.5705_14.461 [M-H]-	25768	4632	123025	14732	7496	30416
UNK_802.5608_13.333 [M-H]-	277573	117509	1184959	182915	65974	106128
UNK_804.5771_13.745 [M-H]-	791145	119295	3336513	248807	86430	408265
UNK_818.5909_14.074 [M-H]-	51665	2358	250040	11610	2362	27911
UNK_826.5606_13.298 [M-H]-	197757	78218	809607	142396	37719	73154
UNK_828.5751_13.474 [M-H]-	167876	59140	591738	88835	30043	54188
UNK_830.592_13.875 [M-H]-	382864	80591	1405485	151903	55869	224989
UNK_832.6074_14.477 [M-H]-	194862	10049	1042748	55937	20851	150047
UNK_850.5601_13.218 [M-H]-	89772	48651	187239	49158	23549	32182
UNK_852.5761_13.412 [M-H]-	227019	78681	686178	152155	35408	84525
UNK_854.5917_13.901 [M-H]-	161065	16714	512688	78748	20503	117278
UNK_87.0092_0.722 [M-H]-	70336	62257	60039	69620	67491	63603
UNK_87.0572_0.626 [M-H]-	23969	18281	2009	19646	13684	22599
UNK_876.5759_13.334 [M-H]-	65093	26987	153546	58201	11693	22665
UNK_878.5911_13.509 [M-H]-	36178	12348	90389	15284	4153	4169
UNK_88.0408_3.432 [M-H]-	72361	69989	82290	71205	68524	68354
UNK_880.6074_14.023 [M-H]-	80774	12362	131098	31634	3216	57063
UNK_881.304_3.7 [M-H]-	4851	4979	5333	5196	3854	5301
UNK_89.0247_1.072 [M-H]-	233026	329413	218843	232963	182407	303509
UNK_913.5828_12.167 [M-H]-	3319	3650	3125	3066	4062	3406
UNK_98.0615_4.091 [M-H]-	36806	39549	44108	43683	25343	35258
Uridine	90296	40049	53163	44508	40772	64934
Valine {IP}	99906	99747	106517	92604	91016	95836
Xanthosine	13709	6933	40035	12553	14131	13101
