## Supplementary material for "*Pseudomonas aeruginosa* R-bodies deliver an ADP deaminase toxin": data S2: EX01562_RP-POS-Named+Formula-MA.txt

Feature	20251113-EX01562-A003-IN0029-S00084030-5-P	20251113-EX01562-A003-IN0029-S00084031-6-P	20251113-EX01562-A003-IN0029-S00084032-7-P	20251113-EX01562-A003-IN0029-S00084034-9-P	20251113-EX01562-A003-IN0029-S00084033-8-P	20251113-EX01562-A003-IN0029-S00084029-4-P
	No Dox	No Dox	Dox	Dox	Dox	No Dox
1H-Indole-3-carboxaldehyde	1351715	1491547	1374636	1484048	1323478	1153012
2-Aminooctanoic acid	3478	3824	3369	3859	3998	3551
2-Piperidinone	17176	16990	13446	18602	18609	18113
3-Methoxytyrosine	3620	3836	3337	2972	3060	2020
5-Hydroxy-tryptophan	10800	11152	8654	12136	8760	8906
Ala-Leu	20346	7489	2905	8133	14337	13172
alpha-Tocopherol	6988	5129	5510	4478	4002	3135
Aminododecanoic acid	3555	3070	2150	3410	3811	2988
Asp-Leu	21404	24343	18426	20237	19178	21891
Betaine	1645722	3320024	3124886	1416970	1423463	3135948
C16 Sphinganine	36976	26918	31694	27039	42932	38517
CAR(10:0(OH))	1690	2465	3280	3343	3219	1572
CAR(10:0)	3810	3620	3389	4651	4011	3316
CAR(10:1)	1844	1582	1352	1762	1466	1567
CAR(12:0)	3090	3299	2111	4485	5617	3147
CAR(14:2)	2068	2344	1679	2833	3772	3223
CAR(16:1)	29304	46721	33335	58014	52552	34600
CAR(16:2)	1049	591	768	1778	2276	960
CAR(18:0)	17872	22131	19196	29202	21580	17755
CAR(4:0(OH))	10070	11995	10951	13324	12894	9426
CAR(4:0)	281021	379026	315806	384177	355740	234266
CAR(5:0(OH))	86225	106491	117274	129452	124065	74335
CAR(5:0)	412400	490722	613054	659038	595921	389789
CAR(6:0)	9578	10489	11725	12394	11673	15373
CAR(8:0)	4547	5558	5463	6266	5540	4410
CAR(8:1)	2458	3111	3626	3140	3745	2162
Choline	881734	918155	1184266	1085708	1022181	852744
cis-Aconitic acid	9600	5423	7715	5739	4094	6443
CMP {IP}	14921	10565	9279	12456	16799	12778
Creatine {IP}	6434268	5175465	8702210	5603006	6612262	5509934
Cyclohexylamine	946012	962302	903187	1297631	1168822	1179819
DG(32:1)	35459	13162	56593	17430	12497	22451
Doxycycline	7885	.	1474188	1644986	947676	15256
D-Proline	1919541	1736859	1757999	1952769	1975056	1721655
DuMP	3288	1997	1207	2875	1582	2712
FMN {NEG}	4680	28008	9232	34258	16824	11721
Glu-Phe	7456	6365	1682	5348	5866	6935
Glutamine	557917	356847	182307	430865	389143	540532
Gly-Leu	26804	28576	19482	32836	27159	22363
Hippuric acid	24770	25508	14811	25854	14737	21228
Indolelactic acid	14923	14458	11707	19752	9800	14184
Leu/Ile-Phe (variant)	.	3810	5720	5112	9363	9238
Leu/Ile-Val (variant)	18382	14061	4074	16974	20474	15876
Leucine/Isoleucine	57092480	59025366	55215063	57614643	54280921	50062714
Leu-Ile	30354	25716	.	25091	68433	36609
LPC 17:0/0:0	46656	43033	47806	85492	20484	29083
LPC(14:0)	56437	34420	74690	41268	27589	35275
LPC(15:0)	23515	.	21539	21080	39209	21720
LPC(20:0)	9209	9113	18072	15891	3828	4002
LPE(18:2)	7602	2957	8901	2470	2364	2990
Lysine	103277	107060	88177	117148	90271	104622
MG(14:0)	4256	5599	3779	4560	4453	4575
MG(18:1)	13681	23368	17133	18594	10664	10298
N2,N2-Dimethylguanosine	4122	4089	1479	4889	2568	3121
N-Acetylalanine	2080	1494	1646	2874	3314	2209
N-Acetylaspartic acid	17595	15847	12195	15100	17244	16881
N-Acetylleucine	81530	79884	74796	79091	75478	70821
N-Acetylphenylalanine	3308	3071	2622	3240	3191	3345
N-Acetylserine	73547	7764	9652	11917	117419	67890
PC(28:0)	290479	62059	992184	104132	28053	32075
PC(34:3)	389986	121399	967844	219949	65775	57344
PC(40:6)	325194	24300	557935	54054	10963	71697
Phe-Phe	20976	21570	19561	23644	22924	18629
Pipecolic acid	37058	38339	45748	38774	34578	34139
Pro-Phe	27618	27456	20417	24123	28035	24422
Putrescine	26139	24633	28003	30662	30925	20822
SM(d32:2)	17981	11042	32933	21395	3922	4013
SM(d35:1)	88632	1278	366946	4839	934	11630
SM(d36:2)	86206	5201	231294	11501	2885	10998
SM(d40:2)	12488	372	39648	1369	475	5957
sn-Glycero-3-phosphocholine	446860	752571	623931	568514	513175	425005
Sphinganine	917	738	4465	1252	291	630
Sphingosine	1166	613	5130	1060	535	800
Tyrosine	15785350	17273069	16376202	17867475	16873028	14129270
UNK_100.0396_6.67 [M+H]+	89879	85881	42833	86154	46522	78057
UNK_1000.699_5.392 [M+H]+	18135	35081	22767	26439	18582	19970
UNK_1017.882_5.19 [M+H]+	15164	17067	33527	25078	25397	14286
UNK_102.0549_2.048 [M+H]+	19632	44338	16674	37235	23168	36707
UNK_102.0552_1.067 [M+H]+	543008	662487	524512	701089	488581	414492
UNK_102.0915_8.645 [M+H]+	31165	17685	6945	19625	34539	38544
UNK_104.107_11.218 [M+H]+	66177	46911	37964	41075	22262	52442
UNK_104.1071_11.35 [M+H]+	41595	46120	26117	29469	23504	33193
UNK_104.1071_11.602 [M+H]+	30955	28628	26000	23467	11197	11657
UNK_105.0351_1.571 [M+H]+	237255	174230	144972	153928	206853	162411
UNK_105.0443_7.906 [M+H]+	40728	31578	23515	21384	22876	22600
UNK_107.049_10.767 [M+H]+	11164	9895	8621	8772	11884	12642
UNK_1071.6897_8.155 [M+H]+	49045	82831	86531	63645	45468	59393
UNK_109.065_4.915 [M+H]+	26464	34258	42191	37466	28574	26364
UNK_111.0441_5.711 [M+H]+	19218	18181	22247	22361	21838	16151
UNK_111.1167_10.916 [M+H]+	46861	45764	43453	44731	51199	46582
UNK_114.0915_0.686 [M+H]+	20893	11749	16122	12756	11485	9527
UNK_115.0387_7.548 [M+H]+	36050	34383	28265	31692	28715	31966
UNK_1153.9707_8.154 [M+H]+	46092	52172	48893	49122	36678	.
UNK_116.0705_4.451 [M+H]+	26757	30500	33551	31837	30633	22124
UNK_117.0546_4.037 [M+H]+	99016	59386	129020	57415	83463	57254
UNK_119.032_18.682 [M+H]+	172130	283658	246361	192425	273079	232340
UNK_121.0509_2.963 [M+H]+	56102	59285	57780	60901	52955	45897
UNK_121.1001_10.038 [M+H]+	4322	6903	2352	4665	2015	10462
UNK_123.0553_1.752 [M+H]+	387811	400908	459332	397893	440183	349575
UNK_123.056_0.679 [M+H]+	15760	11714	14150	19810	17742	20268
UNK_125.0708_3.218 [M+H]+	66245	29434	21574	30380	23991	46494
UNK_125.0961_4.969 [M+H]+	17087	19585	22231	20922	18877	17011
UNK_125.0961_5.076 [M+H]+	15994	17086	17395	19430	19167	16040
UNK_128.1068_5.93 [M+H]+	147981	163641	151485	154086	156676	138103
UNK_129.0191_10.918 [M+H]+	10515	14556	65611	21237	18266	9819
UNK_130.0497_0.873 [M+H]+	670744	442262	370248	471042	406697	512866
UNK_130.05_0.702 [M+H]+	304110	339153	400635	352918	332325	292975
UNK_130.065_3.709 [M+H]+	141925	146043	141800	150152	134268	126836
UNK_130.1591_5.931 [M+H]+	375453	370506	356296	359424	352588	377168
UNK_130.1592_4.255 [M+H]+	790903	856796	797447	832463	846481	803944
UNK_133.0317_1.076 [M+H]+	1795837	1883660	1761173	1987125	1892757	1665429
UNK_134.0273_0.679 [M+H]+	41567	34449	61836	50492	35042	41420
UNK_136.0615_2.187 [M+H]+	126489	38457	58396	.	85223	107961
UNK_136.0759_6.674 [M+H]+	85358	81764	43283	85807	47232	79857
UNK_137.0458_2.471 [M+H]+	239622	157473	1221857	446809	496266	181900
UNK_137.0574_7.287 [M+H]+	15364	.	7987	13962	9737	11412
UNK_137.1324_6.781 [M+H]+	49982	61371	42207	59996	51111	51623
UNK_138.0911_3.052 [M+H]+	227826	306875	260631	299464	329445	222463
UNK_139.1116_6.232 [M+H]+	6672	7782	7615	6315	6890	7774
UNK_142.0321_1.181 [M+H]+	119966	139241	123471	229549	168858	126267
UNK_142.0324_0.711 [M+H]+	123369	121332	144184	114749	135131	126911
UNK_144.0656_3.976 [M+H]+	49116	59173	72434	65098	56241	50667
UNK_144.1018_1.073 [M+H]+	29601	22252	19636	18594	24902	13996
UNK_144.1018_3.211 [M+H]+	15243	19203	19995	20136	20099	15775
UNK_144.1023_0.684 [M+H]+	29434	25691	24076	22507	23564	21659
UNK_144.138_6.776 [M+H]+	46687	44145	39151	42391	45803	44354
UNK_145.0494_1.073 [M+H]+	.	52289	84253	70881	41380	44741
UNK_145.0499_0.682 [M+H]+	101696	83922	79538	72115	56100	61025
UNK_146.1174_3.806 [M+H]+	19420	14298	52671	16242	16885	14328
UNK_148.0418_0.642 [M+H]+	138853	61217	30611	31656	220937	110387
UNK_148.0541_4.48 [M+2H]2+	80096	81554	66314	97406	62902	69709
UNK_148.0603_1.974 [M+H]+	17218	17950	18359	19018	27542	20081
UNK_149.0593_6.828 [M+H]+	33438	25682	26680	27253	40285	31363
UNK_150.0583_3.972 [M+H]+	40714	44269	56843	49297	44629	36476
UNK_151.1115_6.841 [M+H]+	23980	30479	18616	22937	37387	29038
UNK_153.0909_5.074 [M+H]+	13805	14442	14380	14513	13705	13000
UNK_153.091_4.969 [M+H]+	19562	20400	23461	23741	19552	19364
UNK_154.071_1.679 [M+H]+	135142	153136	141122	139428	113862	132650
UNK_155.0701_7.937 [M+H]+	19823	24342	13082	23393	28353	19552
UNK_157.0494_7.549 [M+H]+	292776	265188	252446	267782	273228	290615
UNK_157.0495_5.902 [M+H]+	41816	37393	44410	39611	43749	45456
UNK_157.0835_3.586 [M+H]+	51202	54425	43472	54233	47554	48892
UNK_157.0835_3.866 [M+H]+	49838	50536	41817	49220	42671	55872
UNK_157.0836_3.8 [M+H]+	98863	108322	70486	101986	95792	92228
UNK_157.0839_4.113 [M+H]+	13782	12793	12491	11343	18909	12530
UNK_158.1175_5.946 [M+H]+	12278	13766	13762	15096	15993	12478
UNK_159.0649_2.233 [M+H]+	167083	213852	230524	249670	216800	149614
UNK_159.0911_8.161 [M+H]+	31728	48225	46139	49754	38155	35081
UNK_159.0913_6.311 [M+H]+	32993	45796	26987	48821	20158	31882
UNK_159.0916_5.476 [M+H]+	13107	12100	7631	10264	3937	.
UNK_160.0754_2.388 [M+H]+	21070	23589	21465	27371	21009	.
UNK_160.0755_3.708 [M+H]+	39580	44416	42312	44842	38630	35144
UNK_160.1332_0.922 [M+H]+	144004	135221	142859	162622	179322	113060
UNK_160.1337_0.684 [M+H]+	193436	222262	271576	258384	224139	188014
UNK_163.0613_2.305 [M+H]+	13212	26139	30483	28507	16599	12833
UNK_163.0752_10.352 [M+H]+	13697	14589	15514	14582	21409	34540
UNK_167.0924_0.906 [M+H]+	22375	33839	34871	38346	20993	22268
UNK_167.1063_6.239 [M+H]+	9174	10993	9903	8243	9867	9807
UNK_168.0504_0.485 [M+H]+	173334	154091	143588	140302	151446	122295
UNK_170.9947_11.82 [M+H]+	9298	6931	10683	8523	7113	8188
UNK_171.0999_5.117 [M+H]+	26591	30825	31133	29542	24136	22089
UNK_171.1015_4.98 [M+H]+	16352	17876	19811	18393	17609	17573
UNK_173.0808_3.21 [M+H]+	82360	102719	127893	143924	110823	87333
UNK_174.1121_5.398 [M+H]+	47335	43883	26700	43072	39803	42180
UNK_176.0554_6.676 [M+H]+	30780	30365	12008	29874	17278	19775
UNK_176.0556_0.721 [M+H]+	20087	9991	10188	12797	22869	19500
UNK_176.0704_5.47 [M+H]+	11271	11539	5874	12311	6108	10042
UNK_176.092_0.447 [M+H]+	27120	14875	7061	14668	13479	21603
UNK_176.137_4.986 [M+H]+	17863	20914	22099	23364	23947	15564
UNK_177.1026_6.658 [M+H]+	186223	171993	89955	179567	95458	167445
UNK_178.1232_0.694 [M+H]+	329427	294592	384083	289777	389081	361054
UNK_179.0485_1.182 [M+H]+	1841785	1926563	1407120	1150662	2332580	1086631
UNK_179.0491_0.711 [M+H]+	1285560	1245320	1300818	1100793	1238289	1144562
UNK_181.0836_3.961 [M+H]+	35238	22601	17837	23215	27051	34457
UNK_182.0813_1.23 [M+H]+	131573	82252	150833	120016	95223	136312
UNK_183.1011_5.044 [M+H]+	17625	19969	15320	17961	18938	17424
UNK_183.1012_6.936 [M+H]+	28855	27442	25120	27508	29382	27824
UNK_184.0721_11.024 [M+H]+	115639	31381	32852	29189	31205	47100
UNK_184.0731_11.247 [M+H]+	161986	60319	142231	50628	35005	71908
UNK_184.0732_11.346 [M+H]+	47272	45595	39416	29883	20955	15973
UNK_184.0732_12.995 [M+H]+	99395	3628	422690	8830	2525	8520
UNK_184.0735_0.768 [M+H]+	1013475	2231633	1056069	973695	1575133	989193
UNK_184.0966_3.47 [M+H]+	105237	129347	121333	128555	122188	97266
UNK_185.0439_7.546 [M+H]+	12074	11953	10634	10757	11079	11553
UNK_185.0704_6.814 [M+H]+	50038	60846	39703	70989	35847	50537
UNK_185.0805_10.919 [M+H]+	9700	16516	14359	17769	17024	12490
UNK_185.1331_4.158 [M+H]+	13838	17052	13081	16616	16132	11225
UNK_186.1214_4.986 [M+H]+	.	5294	5450	6106	6238	3623
UNK_187.0535_2.27 [M+H]+	70797	1322776	382706	1878743	297545	169824
UNK_188.1762_0.691 [M+H]+	90557	75753	77180	74373	47690	31423
UNK_191.0676_4.914 [M+H]+	20719	26845	24244	24540	23752	21271
UNK_191.0677_4.841 [M+H]+	12937	11967	12068	12368	13341	11785
UNK_191.0724_5.819 [M+2H]2+	35057	32107	34749	34330	35567	29478
UNK_193.0834_5.073 [M+H]+	34071	31458	32908	31950	35045	29541
UNK_193.0836_4.968 [M+H]+	49685	52357	51605	50073	49239	46813
UNK_194.1181_0.686 [M+H]+	91805	72273	73073	76094	74081	85401
UNK_195.1224_11.243 [M+H]+	14406	15741	14033	16491	15725	13448
UNK_195.1224_11.447 [M+H]+	14443	15555	14726	14251	14323	13358
UNK_197.0784_4.491 [M+H]+	19555	24276	30579	25631	27502	21138
UNK_197.1284_3.704 [M+H]+	24280	35999	19135	27668	32303	22543
UNK_197.1285_4.351 [M+H]+	5747	15301	4281	16830	13480	6715
UNK_198.0874_2.281 [M+H]+	85317	86890	44393	89390	49880	77483
UNK_199.0942_6.702 [M+H]+	22162	32552	19841	22852	27765	23611
UNK_199.1307_6.654 [M+H]+	6537	11178	9206	11314	8920	8238
UNK_199.169_10.916 [M+H]+	22199	20090	19864	19358	22529	25254
UNK_202.0839_4.778 [M+H]+	40802	40723	29935	46943	30583	37544
UNK_202.1438_5.258 [M+H]+	8681	7895	5292	7495	8242	8401
UNK_203.0813_6.814 [M+H]+	46993	62996	42978	71959	30595	48508
UNK_203.0909_7.549 [M+H]+	52496	44848	40461	42189	44665	52650
UNK_203.0911_5.9 [M+H]+	11978	11476	9845	9487	12036	11014
UNK_204.087_0.672 [M+H]+	29725	19331	17042	27769	26984	31404
UNK_204.1228_5.938 [M+H]+	18342	20151	17119	21753	21476	16767
UNK_204.123_4.312 [M+H]+	10819	10646	10479	12230	10559	13189
UNK_204.124_0.685 [M+H]+	1615235	1876307	1886832	1732292	1521854	1699569
UNK_207.099_6.236 [M+H]+	16656	17756	16828	16980	15494	17223
UNK_207.0991_5.86 [M+H]+	33173	37774	28810	36884	32546	28985
UNK_207.1376_11.656 [M+H]+	4873	4337	6169	7230	4067	5120
UNK_208.1329_2.83 [M+H]+	21036	12668	22681	33453	14920	23824
UNK_209.0784_3.916 [M+H]+	38244	35115	51819	39729	33717	37189
UNK_209.0785_4.31 [M+H]+	46037	43329	52299	47209	48368	45574
UNK_209.0958_10.133 [M+H]+	11704	16004	28211	20597	14238	10853
UNK_209.1148_4.773 [M+H]+	13478	19878	14103	25487	28396	22977
UNK_211.076_0.546 [M+H]+	14151	15377	16555	18630	17839	11836
UNK_211.094_4.636 [M+H]+	25877	28183	24551	27674	26467	22679
UNK_211.0941_4.967 [M+H]+	28681	33435	30355	26732	30141	30949
UNK_211.1075_3.148 [M+H]+	14690	14990	11862	15834	12908	13107
UNK_212.164_8.031 [M+H]+	6779	5262	6178	5923	6785	7084
UNK_213.0755_7.549 [M+H]+	17911	15736	14256	16620	17728	15693
UNK_214.1447_6.53 [M+H]+	8694	8216	7137	7549	7498	8242
UNK_215.0486_1.182 [M+H]+	13551	21766	23113	19555	23906	11151
UNK_215.1254_5.442 [M+H]+	45645	31955	61559	44224	51222	40461
UNK_215.1256_5.288 [M+H]+	21338	18150	17858	24229	25479	17662
UNK_217.0638_6.649 [M+H]+	76890	73396	37041	68633	38260	66250
UNK_217.0979_4.222 [M+H]+	9281	10988	10164	11578	13558	7331
UNK_218.1863_0.548 [M+H]+	8318	15618	21821	18552	18759	13854
UNK_221.153_11.662 [M+H]+	7748	5881	9866	8502	5146	6861
UNK_222.0706_1.337 [M+H]+	43534	45100	36766	42008	20142	39188
UNK_223.133_8.775 [M+H]+	11908	19384	3472	12943	23962	23364
UNK_224.1284_0.683 [M+H]+	18782	14208	16649	15953	16752	13205
UNK_225.0733_4.529 [M+H]+	9778	13550	13171	11523	9257	10193
UNK_225.1097_3.856 [M+H]+	12354	12501	9056	12561	11415	10387
UNK_225.1098_5.069 [M+H]+	8607	8970	10759	9557	11378	11364
UNK_229.1181_0.88 [M+H]+	18030	13417	8661	19227	14114	17952
UNK_230.186_2.043 [M+H]+	20039	31214	37566	34857	34186	17254
UNK_230.2482_9.181 [M+H]+	7940	8206	7969	9929	8986	12684
UNK_233.1134_0.684 [M+H]+	40815	36363	.	19447	40667	23764
UNK_234.1335_5.709 [M+H]+	33003	28593	30532	31030	32615	24987
UNK_235.1691_10.131 [M+H]+	24224	23452	22798	19433	30326	32239
UNK_241.1046_3.924 [M+H]+	8125	9869	8293	9709	9396	7622
UNK_241.1046_4.003 [M+H]+	8117	8527	7984	9675	8460	7714
UNK_241.1584_6.004 [M+H]+	7164	9094	8473	8470	9430	5852
UNK_242.1034_2.957 [M+H]+	38899	48613	68703	61127	62334	42218
UNK_244.2053_7.724 [M+H]+	8429	8220	3189	7598	10225	6059
UNK_245.1133_0.893 [M+H]+	24430	19182	15789	26150	30812	20790
UNK_245.1854_5.053 [M+H]+	17259	17508	3660	18146	39447	20823
UNK_246.17_6.22 [M+H]+	8010	7268	7945	7261	6677	6193
UNK_248.1489_5.711 [M+H]+	10742	10095	9076	9905	10745	8796
UNK_249.061_3.714 [M+H]+	18335	18204	18253	18443	17350	18956
UNK_249.1091_7.265 [M+H]+	9787	7549	8372	7154	8157	9190
UNK_249.1847_10.243 [M+H]+	14067	17149	14669	19602	17450	19280
UNK_250.0239_2.97 [M+H]+	45159	44837	44969	43061	39802	39119
UNK_250.0934_3.149 [M+H]+	15626	14983	15309	15694	14261	13192
UNK_251.0698_0.707 [M+H]+	17008	13688	5262	10272	11490	12699
UNK_251.089_5.701 [M+H]+	7991	7828	7914	8345	8380	7167
UNK_251.1256_6.221 [M+H]+	23982	21453	21073	21126	23808	22113
UNK_251.2001_11.163 [M+H]+	7911	8768	5318	11162	4513	5534
UNK_253.1045_6.744 [M+H]+	11833	10892	14365	11075	12324	10245
UNK_253.1411_5.115 [M+H]+	7282	6749	8683	7628	7111	6937
UNK_253.1411_5.7 [M+H]+	4279	3954	4518	4287	7798	6409
UNK_255.1017_5.814 [M+H]+	4808	6067	4426	5607	6807	4942
UNK_255.1206_5.306 [M+H]+	5710	6454	11070	8590	5064	4949
UNK_256.2633_11.467 [M+H]+	31255	36892	37430	39548	35625	31371
UNK_257.0996_4.974 [M+H]+	15926	15249	123922	22827	16875	11929
UNK_257.2473_11.82 [M+H]+	7908	7415	10541	8898	6404	7527
UNK_258.1443_0.886 [M+H]+	37661	47736	9681	39257	19732	36929
UNK_261.0282_3.981 [M+H]+	11565	17561	30932	17153	9216	10807
UNK_261.1093_8.284 [M+H]+	79264	47036	34662	59038	87141	61016
UNK_261.1439_4.245 [M+H]+	54239	60253	48369	54919	48892	44227
UNK_263.1462_0.466 [M+H]+	64593	30607	29509	35746	38401	54972
UNK_266.0812_4.732 [M+H]+	53375	55757	55437	51325	51533	47349
UNK_266.1383_4.235 [M+H]+	5457	7943	8188	10005	7180	4812
UNK_267.1097_0.683 [M+H]+	11173	11627	8652	9871	8008	9069
UNK_268.1519_4.048 [M+H]+	33767	42746	43932	37747	46108	33403
UNK_269.1359_5.411 [M+H]+	8272	5901	5906	6632	12848	10881
UNK_269.1359_5.61 [M+H]+	19336	18292	8911	11628	12379	12772
UNK_269.1359_6.229 [M+H]+	12887	13435	14457	16930	14297	9991
UNK_269.1363_5.691 [M+H]+	19336	18704	8943	5938	7556	7738
UNK_270.3152_9.22 [M+H]+	5080	4794	23673	13810	23469	20149
UNK_271.0789_5.901 [M+H]+	49925	53755	54385	52191	59808	56647
UNK_271.2629_12.357 [M+H]+	10828	9096	17135	10934	8420	10092
UNK_271.6587_10.973 [M+2H]2+	2172	2304	1226	3114	1680	.
UNK_272.1853_5.175 [M+H]+	8600	9919	9874	10746	9878	7678
UNK_273.0592_3.261 [M+H]+	17404	16384	13004	18782	14511	14121
UNK_273.0908_7.573 [M+H]+	80484	143581	112429	162179	134447	85523
UNK_274.0924_0.723 [M+H]+	23742	9650	13050	11966	19245	16194
UNK_274.1651_5.717 [M+H]+	25398	20531	23390	21820	26451	19342
UNK_277.0867_5.234 [M+H]+	5691	5134	7054	8103	7006	5348
UNK_277.1041_5.423 [M+H]+	22258	21180	13617	19924	21674	21211
UNK_277.1042_5.323 [M+H]+	7968	10038	5355	8034	9515	9438
UNK_277.1046_5.592 [M+H]+	15309	26059	11154	26035	27474	27496
UNK_277.1795_10.08 [M+H]+	10677	7171	7613	7935	14976	12895
UNK_277.1797_9.268 [M+H]+	6044	6971	2642	3847	7420	5288
UNK_279.1699_5.554 [M+H]+	37302	16239	9150	18525	41358	28579
UNK_280.129_3.132 [M+H]+	8842	4109	9132	7077	17601	5602
UNK_281.0974_4.935 [M+H]+	18345	11995	9309	19022	7112	12697
UNK_281.0994_5.993 [M+H]+	6757	6336	8450	7043	7045	7496
UNK_281.136_5.107 [M+H]+	4460	4777	6866	5885	6568	4748
UNK_282.279_14.91 [M+H]+	30921	29017	32026	30666	30000	32565
UNK_282.2792_14.02 [M+H]+	90929	83857	84905	89427	91720	90877
UNK_283.1151_5.529 [M+H]+	32045	27792	23518	23157	31397	28027
UNK_283.1152_4.874 [M+H]+	21236	22196	11648	13369	21914	12436
UNK_283.1152_5.015 [M+H]+	35062	36401	35382	13043	29429	20879
UNK_283.1303_5.353 [M+H]+	34191	40933	40190	.	36557	27173
UNK_283.133_5.818 [M+H]+	359587	417471	443724	442145	471090	322391
UNK_283.658_10.998 [M+2H]2+	7091	2484	1695	2022	2457	1684
UNK_284.2946_11.827 [M+H]+	31601	37047	39298	20361	32254	31361
UNK_285.2784_12.19 [M+H]+	4324	4669	6143	4358	3847	4203
UNK_287.2595_12.129 [M+H]+	1919	3983	4432	9787	1727	.
UNK_288.2533_10.228 [M+H]+	57516	78199	54786	58627	81906	60856
UNK_288.2874_9.337 [M+H]+	7466	4229	1461	2864	3335	2950
UNK_288.2896_9.084 [M+H]+	9151	9160	5547	5208	15767	20280
UNK_289.0493_3.714 [M+H]+	26200	27130	25960	26557	22767	24340
UNK_290.1594_5.007 [M+H]+	16026	16188	16239	16774	15992	14061
UNK_290.1596_4.925 [M+H]+	9000	8117	8688	8377	8497	7272
UNK_290.1596_5.29 [M+H]+	6712	7835	7933	7388	7726	6987
UNK_291.2174_11.731 [M+H]+	8014	8170	10790	12384	6913	6753
UNK_292.0855_4.825 [M+H]+	11944	11369	8413	9995	7444	9301
UNK_295.1152_4.925 [M+H]+	51124	55820	49346	52832	55293	46445
UNK_295.1152_5.004 [M+H]+	116691	119845	122785	123270	122596	110149
UNK_295.1152_5.29 [M+H]+	44238	46280	48854	48762	44648	43007
UNK_297.0573_2.155 [M+H]+	81194	57431	7310	32239	39910	66489
UNK_297.1308_6.78 [M+H]+	20242	22477	10233	24750	24540	24742
UNK_297.24_11.309 [M+H]+	3881	8727	6851	10033	23923	6375
UNK_299.0893_5.015 [M+H]+	16296	14270	24401	13785	13834	13063
UNK_299.0899_4.877 [M+H]+	16348	14593	11208	13602	15035	16832
UNK_299.1624_9.948 [M+H]+	3366	3515	5767	2654	2834	3201
UNK_299.1636_5.817 [M+H]+	10712	11458	13052	12723	13265	9230
UNK_299.2942_12.868 [M+H]+	5907	4085	8683	5759	3873	5243
UNK_301.0596_5.708 [M+H]+	10282	8820	10483	9790	9708	8111
UNK_301.1258_5.249 [M+H]+	3025	2560	6260	4300	3284	2587
UNK_302.1958_3.447 [M+H]+	3837	4345	7825	6144	4932	5096
UNK_303.218_11.685 [M+H]+	48938	32902	48972	43417	29561	39009
UNK_303.2314_10.85 [M+H]+	6334	4846	10990	6959	3814	2850
UNK_305.2327_13.863 [M+H]+	37387	4949	35515	10259	1919	13980
UNK_305.2334_11.904 [M+H]+	85263	75741	98034	90430	60281	78181
UNK_308.0918_1.18 [M+H]+	25832963	22193231	13673287	21040870	33253791	23251491
UNK_308.0922_0.712 [M+H]+	17398664	17431827	18127222	17403508	20300798	17731880
UNK_309.1308_4.837 [M+H]+	29483	29142	29467	30000	31235	29864
UNK_309.1309_4.411 [M+H]+	7370	7489	7593	7432	7544	6749
UNK_309.1309_4.644 [M+H]+	6927	7220	8151	7120	7877	7060
UNK_309.1315_4.736 [M+H]+	12356	12899	13477	12414	13236	12354
UNK_310.0904_1.181 [M+H]+	883038	824509	919310	1154233	1259704	682913
UNK_310.091_0.711 [M+H]+	782968	753700	852403	776028	867847	767485
UNK_311.0892_5.006 [M+H]+	27113	29763	26411	24838	28566	28499
UNK_311.0894_4.895 [M+H]+	18691	17231	16457	18065	19723	19270
UNK_311.0894_5.29 [M+H]+	7610	7220	6680	7075	7267	7343
UNK_311.1283_5.356 [M+H]+	7956	11094	10236	9733	10854	7894
UNK_313.2343_10.781 [M+H]+	15220	24740	21953	26294	32826	27608
UNK_313.2355_9.914 [M+H]+	3869	13724	13772	15869	6811	6967
UNK_313.2736_15.391 [M+H]+	7641	1498	26130	3316	.	5991
UNK_314.3414_10.654 [M+H]+	8656	9225	11329	10434	12311	10289
UNK_318.1907_6.591 [M+H]+	7627	7227	6421	6261	6720	5991
UNK_318.191_6.816 [M+H]+	13805	11665	17776	13773	13581	11438
UNK_318.1912_6.693 [M+H]+	11634	11267	12043	11128	11711	10989
UNK_318.2998_8.371 [M+H]+	3905	6393	5218	.	5742	4278
UNK_321.2067_11.239 [M+H]+	10487	6031	8886	7220	5350	5422
UNK_322.0772_0.922 [M+H]+	1647855	1262706	.	1854708	2074895	1441364
UNK_323.1465_6.761 [M+H]+	17063	11670	14198	16349	16592	15072
UNK_325.1134_0.671 [M+H]+	10470	4366	6266	4536	.	9320
UNK_326.1384_4.733 [M+H]+	32754	30332	31356	29578	30158	27453
UNK_327.141_7.761 [M+H]+	12137	12247	6038	9211	10591	10902
UNK_327.1642_11.729 [M+H]+	4994	5073	6848	12056	4930	4156
UNK_327.1948_5.818 [M+H]+	4994	6668	6433	5762	7031	4855
UNK_327.2166_13.299 [M+H]+	18663	10478	27167	14908	5557	9112
UNK_329.1393_5.352 [M+H]+	17476	20934	20186	19394	18026	13246
UNK_329.1499_4.804 [M+H]+	22904	8499	10921	13176	17871	8655
UNK_329.1592_10.92 [M+H]+	10498	12654	12481	15587	15066	10782
UNK_329.1603_8.153 [M+H]+	10951	13792	12066	12790	11791	9051
UNK_329.2106_10.976 [M+H]+	6347	10064	5020	5148	6832	10410
UNK_331.2086_7.75 [M+H]+	35146	34203	34883	35206	40469	37001
UNK_331.2184_10.039 [M+H]+	48905	66652	60010	12659	33152	21906
UNK_333.1772_0.685 [M+H]+	4978	6193	5697	5982	5993	4332
UNK_333.2787_11.614 [M+H]+	7308	6274	9725	7238	9100	6660
UNK_335.1059_6.538 [M+H]+	42078	35044	19601	40819	17766	35041
UNK_335.1062_4.288 [M+H]+	425518	417304	217148	431337	233685	381113
UNK_337.272_11.772 [M+H]+	26791	52687	35154	67656	24726	40593
UNK_338.1022_0.683 [M+H]+	38122	23042	22700	28308	59763	35505
UNK_339.2889_11.44 [M+H]+	24496	11427	37223	9574	7125	10215
UNK_340.1007_1.111 [M+H]+	12952	14418	11354	13896	18866	11088
UNK_340.1007_4.731 [M+H]+	53208	53473	53206	49161	50798	44868
UNK_340.357_12.592 [M+H]+	5265	4838	5589	5542	5295	4786
UNK_341.1569_5.875 [M+H]+	30994	39742	32570	25158	30681	24321
UNK_341.1569_6.393 [M+H]+	53553	62954	41126	53116	60989	52150
UNK_341.157_4.844 [M+H]+	7618	10837	8689	10101	8128	8227
UNK_341.1934_6.638 [M+H]+	7846	7097	12305	8935	17364	15453
UNK_341.1935_6.735 [M+H]+	16461	14552	24330	18078	17238	14953
UNK_341.2659_11.226 [M+H]+	30890	31574	30238	30733	37838	31400
UNK_341.266_11.328 [M+H]+	13725	21382	30497	36530	30615	13248
UNK_341.3047_15.689 [M+H]+	15831	4477	16805	9383	3272	10210
UNK_342.1404_0.673 [M+H]+	286782	231515	.	186892	146822	280363
UNK_343.2853_12.083 [M+H]+	25197	20238	39024	13193	16733	20117
UNK_343.3203_11.911 [M+H]+	4118	9868	15848	27941	6162	3236
UNK_344.0909_0.738 [M+H]+	24180	21324	23380	28113	28720	23511
UNK_346.0427_1.188 [M+H]+	112902	81810	94862	298685	200515	72985
UNK_346.2738_11.646 [M+H]+	30400	43902	33921	58044	27684	34223
UNK_347.1486_1.866 [M+H]+	42119	43002	39558	38364	33020	36314
UNK_347.1558_12.085 [M+H]+	6175	13806	7817	3139	8379	4928
UNK_347.1566_0.682 [M+H]+	9973	6943	.	7707	3948	8896
UNK_347.23_8.087 [M+H]+	2872	.	3226	4083	4358	3907
UNK_348.2894_11.825 [M+H]+	10775	5065	14699	7041	2852	13345
UNK_348.2896_11.759 [M+H]+	10775	8697	14699	13893	5940	13345
UNK_349.1176_1.129 [M+H]+	36342	30684	14133	30743	44167	31533
UNK_349.1832_5.022 [M+H]+	28114	26476	36908	28589	29054	25637
UNK_349.2596_11.731 [M+H]+	5635	6390	7920	9921	5013	5839
UNK_350.3051_11.943 [M+H]+	7229	7568	10977	13041	6077	8221
UNK_351.1716_11.053 [M+H]+	14133	19945	27963	19268	16740	11166
UNK_351.2527_9.905 [M+H]+	3334	7771	4767	7063	7754	2647
UNK_352.1779_11.564 [M+H]+	10627	8335	12913	12258	9435	8905
UNK_353.0471_7.387 [M+H]+	11007	11721	6585	10928	5549	9882
UNK_355.1722_7.18 [M+H]+	8760	7071	10512	12791	8689	6054
UNK_355.1723_5.644 [M+H]+	5692	6049	4894	.	6001	5109
UNK_355.1725_5.85 [M+H]+	12107	13466	16670	18385	16166	13062
UNK_357.1312_6.06 [M+H]+	18827	13817	22988	15990	24341	16189
UNK_357.1313_6.374 [M+H]+	15653	17336	10833	8495	15828	9438
UNK_357.1315_5.877 [M+H]+	10114	9569	9487	10956	8417	6140
UNK_357.2495_11.944 [M+H]+	5067	5099	6734	8459	3932	5493
UNK_357.2613_10.804 [M+H]+	8407	11432	9559	13713	11767	9789
UNK_358.2071_4.992 [M+H]+	6962	7971	8339	7613	6574	6938
UNK_359.315_11.907 [M+H]+	5211	5460	4741	4971	4693	.
UNK_361.1469_11.477 [M+H]+	5322	3838	6352	4965	3944	4387
UNK_361.1826_11.815 [M+H]+	8554	6667	10570	9630	4765	7558
UNK_361.1827_0.685 [M+H]+	11082	13570	12611	10563	13126	10666
UNK_361.1828_1.114 [M+H]+	32299	44056	40680	33489	45631	30209
UNK_363.1772_8.027 [M+H]+	8438	6263	4518	4992	6327	5972
UNK_363.1878_0.684 [M+H]+	5830	6364	6302	7671	6952	4933
UNK_363.1982_2.908 [M+H]+	6733	8938	9166	8181	7820	5786
UNK_363.2881_11.207 [M+H]+	4720	2911	.	4069	2578	2870
UNK_365.1603_11.666 [M+H]+	6113	3150	11390	5843	3488	4934
UNK_365.2663_11.792 [M+H]+	5134	4115	4945	5076	8539	2707
UNK_365.2668_12.082 [M+H]+	29984	19227	48533	7182	18653	26152
UNK_366.191_6.004 [M+H]+	26894	31432	34303	33030	32925	23365
UNK_367.1497_2.795 [M+H]+	14952	17115	13860	16978	14243	13234
UNK_367.1498_3.734 [M+H]+	28772	28731	.	25686	22368	23224
UNK_367.1666_10.662 [M+H]+	18479	22216	9968	5409	17524	15489
UNK_367.1725_3.971 [2M+H]+	8231	7541	14832	6929	7816	5784
UNK_367.1726_4.973 [M+H]+	5709	8492	8477	7148	8451	8022
UNK_367.1726_5.565 [M+H]+	4316	7625	6038	3812	6655	8530
UNK_367.1729_5.299 [M+H]+	12037	11823	17031	13473	15443	13129
UNK_367.1974_3.495 [M+H]+	9964	13533	13477	13982	13525	8134
UNK_367.2093_10.908 [M+H]+	9546	13849	12428	14805	17657	14735
UNK_367.357_12.089 [M+H]+	5629	9590	15058	7896	5414	3323
UNK_369.131_5.354 [M+H]+	22333	24594	27521	26795	24258	22130
UNK_369.1323_5.09 [M+H]+	8242	10153	11137	10210	9130	6722
UNK_369.2621_11.379 [M+H]+	6689	6980	6251	6130	6717	7014
UNK_371.1852_5.818 [M+H]+	96737	110142	114476	112442	124889	85382
UNK_371.7172_14.348 [M+2H]2+	39902	46450	24245	38470	39025	37007
UNK_372.1809_3.704 [M+H]+	27894	26405	7530	23405	27849	20361
UNK_372.1863_4.97 [M+H]+	11055	9614	10718	9652	10567	10268
UNK_373.0558_6.23 [2M+H]+	7689	8340	3874	7195	4065	7226
UNK_374.3054_11.896 [M+H]+	2760	5834	4363	8224	2977	3532
UNK_375.1692_12.086 [M+H]+	6238	12520	7242	3934	6868	4430
UNK_375.225_11.823 [M+H]+	9342	9684	10491	15957	33178	50561
UNK_377.7654_13.205 [M+2H]2+	97398	13415	179714	23151	7154	12929
UNK_379.1287_0.679 [M+H]+	215909	88341	1984	30568	213113	108910
UNK_379.2821_11.551 [M+H]+	9520	13352	7716	16730	8589	9986
UNK_380.1119_2.407 [M+H]+	19472	20425	22252	43692	24145	13752
UNK_380.1659_0.674 [M+H]+	25633	13602	7530	21840	9814	15053
UNK_381.1056_12.085 [M+H]+	6749	16790	9862	10404	9733	5217
UNK_381.1876_7.387 [M+H]+	10172	7481	7591	7046	6560	12485
UNK_381.188_8.369 [M+H]+	4798	5229	3827	.	6164	4495
UNK_381.3001_11.819 [M+H]+	6597	10102	11784	10571	8789	8870
UNK_382.2693_11.022 [M+H]+	19550	12863	16335	11209	18675	14599
UNK_383.1614_11.27 [M+H]+	3187	5136	4345	11419	4706	2861
UNK_383.3298_11.157 [M+H]+	7233	10827	7708	10492	13082	8618
UNK_384.115_3.615 [M+H]+	3401	1922	3986	11095	10834	1375
UNK_385.1471_6.794 [M+H]+	3552	3816	51239	7344	3814	2494
UNK_385.1671_11.646 [M+H]+	57850	73220	60675	96191	43183	56103
UNK_385.1829_8.247 [M+H]+	37417	23061	22286	27100	32027	34961
UNK_385.346_11.862 [M+H]+	4857	6726	6489	6958	4728	3961
UNK_385.3675_12.093 [M+H]+	1572	2370	6197	1318	1591	.
UNK_387.2891_11.144 [M+H]+	7526	4161	9801	7525	3088	2899
UNK_389.1787_11.756 [M+H]+	6604	6134	9240	9008	8470	10887
UNK_389.1789_11.827 [M+H]+	4349	4252	4255	7138	8470	10887
UNK_389.1804_7.935 [M+H]+	8302	9220	6562	8787	10732	7968
UNK_389.1956_5.818 [M+H]+	22340	23674	23874	22541	25310	17630
UNK_389.2684_11.139 [M+H]+	25548	25049	5632	41376	36815	19473
UNK_389.3044_11.339 [M+H]+	16007	9517	31943	22809	10750	6459
UNK_390.7731_13.339 [M+2H]2+	75991	20795	130433	29612	11804	15706
UNK_391.1943_11.943 [M+H]+	10699	10949	13646	18404	7064	11698
UNK_392.7487_14.344 [M+2H]2+	8069	11015	.	11611	12291	10447
UNK_394.2939_9.608 [M+H]+	8506	12055	5109	10872	10628	13631
UNK_395.2039_6.723 [M+H]+	13860	25794	27049	15095	6416	14773
UNK_395.2203_11.821 [M+H]+	65013	56431	77029	57809	55488	61898
UNK_397.2347_10.935 [M+H]+	5300	6537	4523	5964	5798	5109
UNK_400.3777_10.75 [M+H]+	11126	6377	8995	8393	12252	11698
UNK_401.2871_10.833 [M+H]+	8614	10809	10092	14226	12998	10849
UNK_401.3414_12.148 [M+H]+	10682	37780	28597	36196	18970	30192
UNK_401.3625_12.125 [M+H]+	3741	12465	6654	78899	.	2613
UNK_401.7644_12.995 [M+2H]2+	19588	5972	44768	10142	.	2336
UNK_403.2902_12.08 [M+2H]2+	2510	.	5159	7358	4320	1939
UNK_404.7888_13.878 [M+2H]2+	119966	16554	144089	27859	11111	40997
UNK_405.1963_1.562 [M+H]+	14905	17389	18743	25739	22054	15789
UNK_405.2071_0.688 [M+H]+	5645	5672	5433	6289	5711	5002
UNK_405.7963_14.483 [M+2H]2+	.	2398	150068	12610	2610	37623
UNK_408.7907_13.812 [M+2H]2+	25615	6410	31554	11286	.	9570
UNK_409.3098_9.904 [M+H]+	8017	15380	13334	15786	17436	6565
UNK_411.25_11.923 [M+H]+	7654	24510	12655	78701	12433	7096
UNK_412.2087_5.761 [M+H]+	12566	9870	3696	7478	8131	10564
UNK_412.2093_5.491 [M+H]+	6596	5953	5395	8071	7038	4637
UNK_412.3413_10.316 [M+H]+	2953	6678	5145	9116	7188	4382
UNK_413.1414_4.442 [M+H]+	9136	9886	10578	11566	9292	8147
UNK_413.1984_11.895 [M+H]+	3128	5671	4178	8844	2912	3897
UNK_413.2139_7.479 [M+H]+	16179	3796	9505	12947	22111	11650
UNK_414.3225_9.781 [M+H]+	3095	2591	3443	3903	8379	2369
UNK_414.3368_10.113 [M+H]+	3825	6700	3244	10980	9586	4498
UNK_414.7726_13.227 [M+2H]2+	21933	9251	40844	17676	2997	3431
UNK_415.1236_5.82 [M+H]+	50502	49904	57637	50734	53870	45001
UNK_415.2212_4.218 [M+H]+	4570	5491	5468	5331	6506	4470
UNK_415.2213_4.901 [M+H]+	17503	23391	22016	21822	23790	15502
UNK_415.2331_12.065 [M+H]+	3046	3927	4537	2370	.	3031
UNK_415.7808_13.416 [M+2H]2+	87942	16600	.	32606	5665	20876
UNK_416.2596_1.845 [M+H]+	30928	62985	56903	59163	49290	17522
UNK_416.7876_13.908 [M+2H]2+	.	14758	85483	21314	7052	30513
UNK_417.2453_4.171 [M+H]+	10377	14077	6148	6949	7237	9420
UNK_417.3358_11.671 [M+H]+	.	6773	14057	7030	4483	3918
UNK_417.3362_12.179 [M+H]+	21668	71537	38890	75197	51926	26766
UNK_423.2516_12.191 [M+H]+	61269	51345	78150	55387	48578	49564
UNK_425.1776_8.402 [M+H]+	3683	4469	1833	4008	4743	3516
UNK_425.2141_5.868 [M+H]+	2852	4611	3437	4066	2397	2050
UNK_425.3414_11.904 [M+H]+	4742	3867	4463	.	3836	4480
UNK_427.1749_5.817 [M+H]+	15349	14039	16214	12687	15807	12054
UNK_427.3624_12.191 [M+H]+	63547	58918	71889	53263	53328	59504
UNK_427.7808_13.332 [M+2H]2+	17563	5350	17446	8740	1495	3253
UNK_428.0373_0.676 [M+H]+	45706	9330	19680	9951	37830	38604
UNK_428.2043_5.678 [M+H]+	16635	15796	29294	21550	9379	12619
UNK_428.4107_11.774 [M+H]+	42824	55444	41454	51972	42528	43827
UNK_428.7879_13.812 [M+2H]2+	8629	2443	12637	4052	.	7910
UNK_429.1735_6.875 [M+H]+	11773	10317	17178	8778	14714	6130
UNK_430.3885_10.719 [M+H]+	6572	5993	5444	7202	6818	6851
UNK_431.2711_11.821 [M+H]+	9459	9102	10404	8919	8133	8554
UNK_431.3876_11.877 [M+H]+	2225	4769	4197	39941	2072	.
UNK_433.279_11.821 [M+H]+	6710	7900	.	5785	5859	6149
UNK_433.3308_11.735 [M+H]+	5203	6932	7975	20808	9779	4403
UNK_435.3458_12.586 [M+H]+	7515	4875	6465	.	5738	7411
UNK_440.2729_12.191 [M+H]+	25924	22090	32209	23388	20992	22505
UNK_443.2401_10.965 [M+H]+	3455	4687	3371	4916	4218	3264
UNK_443.2975_11.268 [M+H]+	44312	45764	41753	45017	45160	46023
UNK_448.3419_11.926 [M+H]+	4422	12102	6372	31456	5540	1968
UNK_449.3256_10.961 [M+H]+	5601	8249	4698	5899	6451	4579
UNK_454.2925_11.251 [M+H]+	11809	5739	15994	13858	4755	7483
UNK_454.3881_10.833 [M+H]+	3014	6157	5993	10434	2790	2551
UNK_455.3143_11.789 [M+H]+	11391	22789	11577	25704	21380	14897
UNK_457.1809_4.73 [M+H]+	16240	18309	18725	16619	16456	10872
UNK_459.2784_12.085 [M+H]+	76779	190352	103149	89113	115133	58123
UNK_459.3446_11.156 [M+H]+	13017	14683	18371	21974	22536	15704
UNK_463.1807_4.731 [M+H]+	64234	70130	74391	72219	71816	53196
UNK_463.3773_11.787 [M+H]+	.	14034	7180	27126	6027	4793
UNK_464.0811_2.36 [M+H]+	4087	5563	175546	136263	41070	3439
UNK_464.3731_12.381 [M+H]+	19099	24092	29323	32426	24250	15986
UNK_465.1802_4.73 [M+H]+	11419	11699	13798	12407	12692	9391
UNK_466.352_10.19 [M+H]+	4791	12799	6438	6069	11070	6139
UNK_468.344_11.267 [M+H]+	7943	9385	7641	11528	4471	8405
UNK_471.2_8.161 [M+H]+	22711	31586	28221	26149	23246	19671
UNK_471.3061_7.447 [M+H]+	3041	4222	8350	9645	9088	3131
UNK_471.3074_10.963 [M+H]+	5571	6681	4534	6477	5728	4449
UNK_471.308_12.411 [M+H]+	5488	4577	5241	4594	5238	5631
UNK_472.3416_10.29 [M+H]+	4283	8844	5263	10430	7618	5482
UNK_476.3133_13.315 [M+H]+	87398	6905	143758	20582	.	16478
UNK_478.2924_11.102 [M+H]+	5842	6863	6980	10377	5953	4337
UNK_478.3287_11.243 [M+H]+	13882	6491	3613	15134	.	5717
UNK_478.3289_13.312 [M+H]+	97421	33844	359750	49176	19600	24778
UNK_478.3291_13.604 [M+H]+	44904	.	170279	24285	13299	9527
UNK_478.3291_13.752 [M+H]+	128612	17607	248007	31920	10781	43743
UNK_480.3085_11.358 [M+H]+	31313	27107	45641	46622	18835	21620
UNK_480.3439_11.189 [M+H]+	6953	8263	9295	12950	6022	8595
UNK_480.3445_11.412 [M+H]+	37390	41708	46701	59752	18022	39762
UNK_480.4044_12.587 [M+H]+	23484	23968	19403	22757	26073	24698
UNK_487.2798_11.602 [M+H]+	14451	16666	13976	.	5936	6144
UNK_490.3522_10.172 [M+H]+	3482	7977	5250	8488	7428	3621
UNK_490.425_12.822 [M+H]+	43037	15842	7964	22051	22457	17060
UNK_492.3078_10.658 [M+H]+	16897	18896	18368	10624	16251	14184
UNK_492.4408_12.854 [M+H]+	2074	10219	2646	13004	3370	.
UNK_496.3043_10.793 [M+H]+	6136	4625	.	8162	7236	5692
UNK_500.2765_10.771 [M+H]+	6811	2686	6634	6608	4668	3022
UNK_502.2924_11.112 [M+H]+	22251	18780	22289	34552	16491	11359
UNK_504.3444_13.431 [M+H]+	145424	33520	201449	52444	11700	21720
UNK_504.3446_13.87 [M+H]+	123311	20558	153134	18358	9010	51779
UNK_506.3598_13.928 [M+H]+	107497	17376	105108	21817	14055	27666
UNK_506.36_11.498 [M+H]+	36179	29971	25121	47391	25178	.
UNK_506.3602_14.486 [M+H]+	85297	.	130715	6646	6541	22966
UNK_508.3386_11.039 [M+H]+	39191	12962	39096	17117	58203	9129
UNK_508.3391_11.151 [M+H]+	65403	93522	51399	92154	58787	55378
UNK_510.3917_11.802 [M+H]+	16186	19515	46843	31007	6190	8046
UNK_511.2676_11.775 [M+H]+	7255	17371	6110	19989	3373	6243
UNK_512.3346_10.874 [M+H]+	5244	5518	4042	6079	2910	6206
UNK_512.3941_9.905 [M+H]+	86670	4779	4978	5032	6467	2644
UNK_513.283_11.779 [M+H]+	7181	11181	7993	13406	1859	3231
UNK_518.2503_12.087 [M+H]+	5382	14586	7236	8447	6455	4166
UNK_519.3329_12.084 [M+H]+	5319	12347	7671	.	8532	5971
UNK_522.3195_10.97 [M+H]+	12176	20072	2615	.	27007	13723
UNK_524.2744_11.112 [M+H]+	7277	5826	5219	13354	5068	18600
UNK_524.2983_11.561 [M+H]+	58520	12650	22347	22509	11011	9220
UNK_524.3709_11.509 [M+H]+	58005	62700	58919	63686	15547	26011
UNK_526.3137_11.855 [M+H]+	21823	11334	50962	23626	7458	10568
UNK_530.3236_11.42 [M+H]+	5661	6806	8898	13344	4664	12962
UNK_535.4334_13.52 [M+H]+	5180	6333	4168	6201	6740	7702
UNK_536.3709_11.514 [M+H]+	9891	13439	6295	22296	12920	8434
UNK_542.3234_10.88 [M+H]+	10281	11298	3841	10513	8908	8227
UNK_545.2721_6.612 [M+H]+	5264	5975	6127	6539	6870	4005
UNK_546.2814_12.088 [M+H]+	3567	9150	5564	4185	4601	.
UNK_546.3549_11.167 [M+H]+	116687	23139	93532	29148	94661	79878
UNK_546.4875_11.423 [M+H]+	8306	9208	7389	5905	6577	7703
UNK_548.3704_11.471 [M+H]+	16671	25660	13465	25933	19002	19796
UNK_548.3719_12.094 [M+H]+	15339	30389	20122	18673	19046	13668
UNK_549.487_13.202 [M+H]+	24617	2378	51283	4984	.	2750
UNK_55.0547_2.644 [M+H]+	41997	43931	40138	61324	54101	55178
UNK_565.3015_10.044 [M+H]+	86251	30276	77756	16775	51333	88699
UNK_568.3393_11.092 [M+H]+	194774	179187	223693	157658	113918	51611
UNK_569.3808_13.87 [M+H]+	9362	16892	2913	16647	19010	16968
UNK_572.3707_11.413 [M+H]+	28001	42854	25495	47270	22299	20782
UNK_575.5027_13.335 [M+H]+	27528	5798	51016	6376	.	7817
UNK_577.4803_14.65 [M+H]+	9963	20032	15523	9326	10163	9345
UNK_577.5187_13.749 [M+H]+	50506	.	104804	9970	4639	17632
UNK_588.4089_6.822 [M+H]+	6810	8924	7959	7505	7796	7395
UNK_598.351_11.238 [M+H]+	7653	14001	1776	21292	14518	7996
UNK_599.503_13.299 [M+H]+	28154	2985	61305	6644	1498	7041
UNK_602.3466_7.475 [M+H]+	10735	13912	16521	13639	16191	8720
UNK_603.5343_13.869 [M+H]+	92140	11399	131070	18843	12924	38021
UNK_605.5498_14.456 [M+H]+	78655	7518	256060	19857	12798	35176
UNK_610.5767_11.544 [M+H]+	4908	5025	4577	4081	4760	4544
UNK_612.5558_15.394 [M+H]+	31863	10521	90402	16177	9874	.
UNK_619.4394_11.553 [M+H]+	19528	26399	26264	24123	26655	18164
UNK_625.5186_13.418 [M+H]+	97565	10692	202264	20129	5774	27124
UNK_627.5346_13.903 [M+H]+	248945	152225	391464	211145	28806	84742
UNK_631.4564_11.663 [M+H]+	9694	5816	15008	12300	6051	8986
UNK_635.3685_7.479 [M+H]+	7983	9737	12554	11088	9771	5325
UNK_638.6074_11.653 [M+H]+	11048	12172	10897	11322	11327	11068
UNK_639.4958_14.283 [M+H]+	5623	5934	1830	5134	4281	4389
UNK_643.5271_15.808 [M+H]+	38013	22053	91486	27551	.	33024
UNK_649.5163_15.398 [M+H]+	100310	6825	254686	19508	7031	40906
UNK_655.5652_14.467 [M+H]+	20071	1157	53347	5187	1300	8509
UNK_656.5093_11.899 [M+H]+	4091	5156	4221	3364	4679	3452
UNK_666.639_11.766 [M+H]+	8714	9085	9417	8373	8757	8648
UNK_667.4923_14.911 [M+H]+	10361	11433	8104	11218	11483	10298
UNK_668.6184_11.634 [M+H]+	6767	6860	7149	7233	6694	7002
UNK_669.5433_16.26 [M+H]+	12562	5695	33546	13013	1167	7616
UNK_677.4657_12.132 [M+H]+	3397	4815	4242	3967	2644	2963
UNK_677.5475_16.822 [M+H]+	44670	8369	199246	18202	7267	20028
UNK_677.5477_16.069 [M+H]+	22034	6763	57783	8867	.	10876
UNK_677.5583_12.751 [M+H]+	22196	1829	93452	3133	.	2245
UNK_682.5239_11.941 [M+H]+	6865	9076	7144	.	7019	7190
UNK_683.3742_12.087 [M+H]+	1174	9726	2458	9720	2712	.
UNK_684.5403_13.239 [M+H]+	13887	15536	13421	14498	15113	14260
UNK_689.5589_12.78 [M+H]+	119661	7551	479600	14131	3976	13121
UNK_69.07_1.779 [M+H]+	999867	1009134	965578	1145873	1195903	1208460
UNK_690.4339_11.317 [M+H]+	2547	14386	4131	24371	9604	3865
UNK_691.5267_15.502 [M+H]+	14194	6460	20954	12889	.	14853
UNK_692.4493_11.499 [M+H]+	4106	22179	5986	40220	10794	5233
UNK_692.5221_12.846 [M+H]+	31885	3634	116164	8943	.	1936
UNK_696.6498_11.742 [M+H]+	6280	6446	8214	6343	6036	6253
UNK_697.4887_11.896 [2M+H]+	6887	7294	3185	6809	2514	3078
UNK_70.0659_0.676 [M+H]+	1055210	966737	980131	1288970	1387552	1341466
UNK_702.5428_14.062 [M+H]+	63206	8127	204855	16926	8125	25057
UNK_704.5222_12.757 [M+H]+	70204	37912	215140	61005	18753	10218
UNK_705.5901_13.204 [M+H]+	402397	7832	2212522	20979	7648	47652
UNK_711.5043_5.392 [M+H]+	23189	35542	33155	38094	38009	25432
UNK_712.5715_12.284 [M+H]+	11257	10491	9891	7893	10183	9898
UNK_713.6426_5.392 [M+H]+	12765	20152	22994	19208	15713	12041
UNK_714.433_11.307 [M+H]+	3755	15480	2843	27301	10121	5168
UNK_716.5224_13.329 [M+H]+	56590	8659	142471	13316	5458	19414
UNK_717.495_5.185 [M+H]+	26384	29978	28877	28140	29068	21014
UNK_717.5538_12.507 [M+H]+	16046	3464	47641	4333	.	1885
UNK_717.6379_5.18 [M+H]+	25721	33421	32301	33536	32992	23929
UNK_718.5378_12.969 [M+H]+	58299	16994	214221	30129	11176	11564
UNK_718.5385_13.742 [M+H]+	93155	9006	256244	19864	12537	49570
UNK_718.574_13.575 [M+H]+	146733	15249	507333	24875	8647	18130
UNK_72.081_0.494 [M+H]+	1220261	1082337	955398	1064756	1214593	1195800
UNK_72.0812_0.929 [M+H]+	4901717	5555154	5502081	6493225	6897492	6174528
UNK_72.0816_0.686 [M+H]+	2595569	1736853	4391505	2474827	2706017	2959735
UNK_720.5898_14.059 [M+H]+	199197	2924	1078472	11362	3426	.
UNK_728.5211_12.76 [M+H]+	26994	26869	67556	51283	10641	.
UNK_728.5586_14.217 [M+H]+	48136	6454	105050	12261	5040	22637
UNK_729.5898_13.124 [M+H]+	67423	3082	188544	7513	.	7562
UNK_730.5368_12.983 [M+H]+	93770	87366	447795	118932	30984	12569
UNK_732.4791_11.779 [M+H]+	4505	8322	5953	13238	4558	4927
UNK_738.5429_13.78 [M+H]+	22613	3630	46299	13156	3881	33836
UNK_738.5429_13.881 [M+H]+	42628	3630	95454	13278	3901	36085
UNK_738.5877_12.329 [M+H]+	24060	21826	20740	17486	22852	20978
UNK_74.0965_5.929 [M+H]+	35074	34498	36818	41456	37834	37411
UNK_742.4648_11.495 [M+H]+	2100	5820	3644	12611	4547	2091
UNK_742.5382_13.46 [M+H]+	71585	10422	139629	28498	7879	27893
UNK_744.5894_13.714 [M+H]+	99124	11679	265009	20199	6913	8961
UNK_754.6188_12.025 [M+H]+	7379	8321	6938	5646	5978	6151
UNK_76.0216_1.182 [M+H]+	598310	509401	675932	938382	660149	724423
UNK_76.022_0.71 [M+H]+	540998	491101	508251	494989	642980	596528
UNK_76.0393_4.826 [M+H]+	74384	75606	.	77882	55998	72979
UNK_762.5276_14.659 [M+H]+	184523	20714	595418	36898	16861	52298
UNK_764.5228_13.232 [M+H]+	36368	20501	73443	16200	13151	22069
UNK_766.5749_14.451 [M+H]+	34037	4803	68850	16693	4577	10602
UNK_770.5685_13.22 [M+H]+	50766	13214	113942	22716	4057	.
UNK_772.6207_14.367 [M+H]+	139282	9923	452867	24651	7092	63303
UNK_774.6003_14.084 [M+H]+	387724	17871	1315510	41375	16938	98137
UNK_785.6522_14.36 [M+H]+	200388	1171	236875	17651	6660	60139
UNK_786.5077_13.232 [M+H]+	.	3446	42696	13011	1745	4858
UNK_789.4703_14.346 [M+H]+	20483	25727	12952	23740	24689	21981
UNK_790.5384_13.344 [M+H]+	113922	16962	275634	23263	10367	35421
UNK_791.4849_14.345 [M+H]+	67624	80681	42206	76970	79838	74898
UNK_792.5888_13.673 [M+H]+	268162	21417	746906	77899	12071	40595
UNK_796.5831_13.585 [M+H]+	77424	11867	306674	13715	.	9283
UNK_796.629_11.911 [M+H]+	5879	5600	5246	4357	5789	4429
UNK_799.6681_14.741 [M+H]+	112059	1698	419450	15156	4324	49815
UNK_800.6144_14.225 [M+H]+	80316	2558	197182	10396	.	26411
UNK_801.684_15.688 [M+H]+	51916	2704	187145	8180	5922	24350
UNK_804.4888_13.419 [M+H]+	11329	1261	12024	1878	.	3496
UNK_804.5525_12.882 [M+H]+	25696	24898	74572	48491	6689	.
UNK_810.5065_13.422 [M+H]+	29863	.	72223	5326	1081	6280
UNK_812.6161_14.207 [M+H]+	386605	51875	681805	48447	27004	136870
UNK_814.559_15.225 [M+H]+	168576	32262	594038	47336	30088	83717
UNK_814.6317_14.654 [M+H]+	125628	6920	321771	22784	8381	42359
UNK_815.6995_15.708 [M+H]+	67724	.	430872	13297	7619	23344
UNK_82.0395_0.485 [M+2H]2+	19790	17325	.	16391	18318	13976
UNK_83.0603_2.276 [M+H]+	25089	368393	110212	539010	108513	51226
UNK_834.6002_13.527 [M+H]+	112136	27102	430054	67272	11996	37257
UNK_836.6152_13.88 [M+H]+	187234	24567	447380	92238	31558	34273
UNK_836.6161_14.03 [M+H]+	343590	38117	580035	96623	31558	107723
UNK_838.6313_14.479 [M+H]+	113508	17930	360579	27370	17031	69447
UNK_85.0289_0.684 [M+H]+	410963	355080	355856	345512	305780	378919
UNK_85.0289_9.913 [M+H]+	8927	26763	26345	28682	10388	24671
UNK_856.5836_13.123 [M+H]+	81779	27402	176476	57071	14871	10032
UNK_86.0966_11.247 [M+H]+	26124	11144	21097	9057	6571	12854
UNK_86.0968_0.591 [M+H]+	80014	83961	108845	104225	116872	95871
UNK_937.7267_8.157 [M+H]+	109976	138374	133442	121875	140408	115463
UNK_946.2574_2.972 [M+H]+	3967	4506	3602	4187	3832	3276
UNK_95.0609_0.683 [M+H]+	.	50518	5136	47017	29253	18769
UNK_95.0853_11.657 [M+H]+	5293	4962	8845	9443	4956	.
UNK_98.0239_3.47 [M+H]+	33062	42835	24507	21639	37095	28786
UNK_99.0443_4.112 [M+H]+	9939	9896	9455	9889	10110	9300
UNK_997.9022_5.18 [M+H]+	158616	222778	199481	218796	207538	140863
UNK_998.7763_8.153 [M+H]+	254851	342217	328908	327132	292004	259255
Uracil	7158	2986	2975	1969	3215	5372
Uric acid	4874	5810	3287	5071	3957	6047
Valine {IP}	3752620	3767309	3344301	3903293	3731184	3130662
